# Alterations of the pro-survival Bcl-2 protein interactome in breast cancer at the transcriptional, mutational and structural level

**DOI:** 10.1101/695379

**Authors:** Simon Mathis Kønig, Vendela Rissler, Thilde Terkelsen, Matteo Lambrughi, Elena Papaleo

## Abstract

Apoptosis is an essential defensive mechanism against tumorigenesis. Proteins of the B-cell lymphoma-2 (Bcl-2) family regulates programmed cell death by the mitochondrial apoptosis pathway. In response to intracellular stresses, the apoptotic balance is governed by interactions of three distinct subgroups of proteins; the activator/sensitizer BH3 (Bcl-2 homology 3)-only proteins, the pro-survival, and the pro-apoptotic executioner proteins. Changes in expression levels, stability, and functional impairment of pro-survival proteins can lead to an imbalance in tissue homeostasis. Their overexpression or hyperactivation can result in oncogenic effects. Pro-survival Bcl-2 family members carry out their function by binding the BH3 short linear motif of pro-apoptotic proteins in a modular way, creating a complex network of protein-protein interactions. Their dysfunction enables cancer cells to evade cell death. The critical role in homeostasis and tumorigenesis coupled with progress in their structural elucidation, has led to consider pro-survival Bcl-2 proteins as therapeutic targets.

A better understanding of the transcriptomic level, mutational status and molecular mechanism underlying pro-survival Bcl-2 proteins in different cancer types, could help to clarify their role in cancer development and may guide advancement in drug discovery, targeting these proteins. Here, we shed light on pro-survival Bcl-2 proteins in breast cancer by proposing a ‘multiscale’ bioinformatic approach. We analyzed the changes in expression of the Bcl-2 proteins and their BH3-containing interactors, in breast cancer samples. We then studied, at the structural level, a selection of interactions, also accounting for effects induced by mutations found in the breast cancer samples. We identified the complexes between the up-regulated BCL2A1 and two down-regulated BH3-only candidates (HRK and NR4A1) as targets associated with reduced apoptosis in breast cancer samples, which could deserve future experimental validation. We predicted as damaging mutations altering protein stability L99R, M75R, along with Y120C as a possible allosteric mutation from an exposed surface to the BH3-binding site.
