## Supplementary Table S1 for "Alterations of the pro-survival Bcl-2 protein interactome in breast cancer at the transcriptional, mutational and structural level"

### Sheet: PPIs
Query ID	Query UniProt	Partner UniProt	Query Symbol	Partner Symbol	Species	Evidence Type
P10415	P10415	Q8N5K1	BCL2	CISD2	human	exp
P10415	P10415	Q14318	BCL2	FKBP8	human	exp,pred
P10415	P10415	P04637	BCL2	TP53	human	exp,pred
P10415	P10415	P48454	BCL2	PPP3CC	human	exp,pred
P10415	P10415	Q15257	BCL2	PPP2R4	human	exp,pred
P10415	P10415	P09874	BCL2	PARP1	human	exp,pred
P10415	P10415	Q9HD36	BCL2	BCL2L10	human	exp,pred
P10415	P10415	P55957	BCL2	BID	human	exp,ortho,pred
P10415	P10415	A8MW95	BCL2	BECN2	human	exp
P10415	P10415	Q9HCN2	BCL2	TP53AIP1	human	exp
P10415	P10415	Q14643	BCL2	ITPR1	human	exp,pred
P10415	P10415	P06493	BCL2	CDK1	human	exp,pred
P10415	P10415	Q07869	BCL2	PPARA	human	exp
P10415	P10415	Q15759	BCL2	MAPK11	human	exp,pred
P10415	P10415	P35568	BCL2	IRS1	human	exp,pred
P10415	P10415	P00441	BCL2	SOD1	human	exp,pred
P10415	P10415	P21796	BCL2	VDAC1	human	exp,pred
P10415	P10415	Q86XN8	BCL2	MEX3D	human	exp
P10415	P10415	Q13526	BCL2	PIN1	human	exp,pred
P10415	P10415	Q99933	BCL2	BAG1	human	exp,ortho,pred
P10415	P10415	Q9Y287	BCL2	ITM2B	human	exp
P10415	P10415	P62136	BCL2	PPP1CA	human	exp,ortho,pred
P10415	P10415	Q16611	BCL2	BAK1	human	exp,ortho,pred
P10415	P10415	P28482	BCL2	MAPK1	human	exp,pred
P10415	P10415	P17931	BCL2	LGALS3	human	exp
P10415	P10415	Q16539	BCL2	MAPK14	human	exp,pred
P10415	P10415	P51451	BCL2	BLK	human	exp
P10415	P10415	P04049	BCL2	RAF1	human	exp,pred
P10415	P10415	O14920	BCL2	IKBKB	human	exp,pred
P10415	P10415	P17612	BCL2	PRKACA	human	exp,pred
P10415	P10415	Q12981	BCL2	BNIP1	human	exp
P10415	P10415	P01112	BCL2	HRAS	human	exp,ortho,pred
P10415	P10415	Q5S007	BCL2	LRRK2	human	exp
P10415	P10415	Q9H2V7	BCL2	SPNS1	human	exp,pred
P10415	P10415	P67775	BCL2	PPP2CA	human	exp,ortho,pred
P10415	P10415	P62140	BCL2	PPP1CB	human	exp
P10415	P10415	P01111	BCL2	NRAS	human	exp
P10415	P10415	O43521	BCL2	BCL2L11	human	exp,ortho,pred
P10415	P10415	Q07817	BCL2	BCL2L1	human	exp,pred
P10415	P10415	O60551	BCL2	NMT2	human	exp
P10415	P10415	P36873	BCL2	PPP1CC	human	exp,pred
P10415	P10415	P10301	BCL2	RRAS	human	exp,pred
P10415	P10415	Q15637	BCL2	SF1	human	exp
P10415	P10415	P16615	BCL2	ATP2A2	human	exp
P10415	P10415	Q8IZY5	BCL2	BLID	human	exp
P10415	P10415	Q9NYF8	BCL2	BCLAF1	human	exp
P10415	P10415	Q9BXH1	BCL2	BBC3	human	exp,pred
P10415	P10415	P07900	BCL2	HSP90AA1	human	exp,pred
P10415	P10415	P38398	BCL2	BRCA1	human	exp,pred
P10415	P10415	O15111	BCL2	CHUK	human	exp
P10415	P10415	Q9Y4H2	BCL2	IRS2	human	exp
P10415	P10415	Q96F15	BCL2	GIMAP5	human	exp,pred
P10415	P10415	Q16665	BCL2	HIF1A	human	exp,pred
P10415	P10415	Q99728	BCL2	BARD1	human	exp
P10415	P10415	P17655	BCL2	CAPN2	human	exp,pred
P10415	P10415	P46695	BCL2	IER3	human	exp,pred
P10415	P10415	P50452	BCL2	SERPINB8	human	exp
P10415	P10415	Q07820	BCL2	MCL1	human	exp,pred
P10415	P10415	P31153	BCL2	MAT2A	human	exp
P10415	P10415	Q99640	BCL2	PKMYT1	human	exp,pred
P10415	P10415	Q99638	BCL2	RAD9A	human	exp,ortho,pred
P10415	P10415	P24941	BCL2	CDK2	human	exp,ortho,pred
P10415	P10415	Q13501	BCL2	SQSTM1	human	exp,pred
P10415	P10415	Q9Y6K9	BCL2	IKBKG	human	exp
P10415	P10415	P63098	BCL2	PPP3R1	human	exp,ortho,pred
P10415	P10415	Q7Z465	BCL2	BNIPL	human	exp,pred
P10415	P10415	P29590	BCL2	PML	human	exp,pred
P10415	P10415	Q96BY2	BCL2	MOAP1	human	exp
P10415	P10415	P42574	BCL2	CASP3	human	exp,pred
P10415	P10415	Q14145	BCL2	KEAP1	human	exp
P10415	P10415	Q13625	BCL2	TP53BP2	human	exp,pred
P10415	P10415	P49715	BCL2	CEBPA	human	exp
P10415	P10415	Q96HR8	BCL2	NAF1	human	exp
P10415	P10415	Q14457	BCL2	BECN1	human	exp,ortho,pred
P10415	P10415	Q08752	BCL2	PPID	human	exp
P10415	P10415	Q96LC9	BCL2	BMF	human	exp,ortho,pred
P10415	P10415	P02511	BCL2	CRYAB	human	exp
P10415	P10415	Q7L3V2	BCL2	BOP	human	exp
P10415	P10415	Q13323	BCL2	BIK	human	exp,ortho,pred
P10415	P10415	Q9BZR8	BCL2	BCL2L14	human	exp,pred
P10415	P10415	Q16637	BCL2	SMN1	human	exp,pred
P10415	P10415	Q12983	BCL2	BNIP3	human	exp,ortho,pred
P10415	P10415	P27797	BCL2	CALR	human	exp
P10415	P10415	P49768	BCL2	PSEN1	human	exp,pred
P10415	P10415	O60238	BCL2	BNIP3L	human	exp,pred
P10415	P10415	O60260	BCL2	PARK2	human	exp,ortho,pred
P10415	P10415	O15304	BCL2	SIVA1	human	exp,pred
P10415	P10415	Q86Y07	BCL2	VRK2	human	exp,pred
P10415	P10415	Q96PG8	BCL2	BBC3	human	exp
P10415	P10415	P45983	BCL2	MAPK8	human	exp,pred
P10415	P10415	Q12982	BCL2	BNIP2	human	exp,pred
P10415	P10415	O00198	BCL2	HRK	human	exp,pred
P10415	P10415	O60885	BCL2	BRD4	human	exp
P10415	P10415	O95817	BCL2	BAG3	human	exp,ortho,pred
P10415	P10415	Q93084	BCL2	ATP2A3	human	exp
P10415	P10415	Q9NQC3	BCL2	RTN4	human	exp,pred
P10415	P10415	P27361	BCL2	MAPK3	human	exp,pred
P10415	P10415	Q14790	BCL2	CASP8	human	exp,pred
P10415	P10415	Q92934	BCL2	BAD	human	exp,ortho,pred
P10415	P10415	Q08209	BCL2	PPP3CA	human	exp,ortho,pred
P10415	P10415	P0DMV9	BCL2	HSPA1B	human	exp
P10415	P10415	P55061	BCL2	TMBIM6	human	exp,pred
P10415	P10415	Q15388	BCL2	TOMM20	human	exp
P10415	P10415	P17252	BCL2	PRKCA	human	exp
P10415	P10415	Q04206	BCL2	RELA	human	exp,pred
P10415	P10415	P01116	BCL2	KRAS	human	exp
P10415	P10415	Q9C000	BCL2	NLRP1	human	exp,pred
P10415	P10415	P63279	BCL2	UBE2I	human	exp
P10415	P10415	Q13794	BCL2	PMAIP1	human	exp,pred
P10415	P10415	P10415	BCL2	BCL2	human	exp,ortho
P10415	P10415	Q15382	BCL2	RHEB	human	exp,pred
P10415	P10415	Q9NZS9	BCL2	BFAR	human	exp
P10415	P10415	P50416	BCL2	CPT1A	human	exp,ortho,pred
P10415	P10415	Q9NQS1	BCL2	AVEN	human	exp,pred
P10415	P10415	P30405	BCL2	PPIF	human	exp,ortho
P10415	P10415	Q15172	BCL2	PPP2R5A	human	exp,pred
P10415	P10415	O94817	BCL2	ATG12	human	exp
P10415	P10415	Q14103	BCL2	HNRNPD	human	exp
P10415	P10415	P63167	BCL2	DYNLL1	human	exp
P10415	P10415	P01106	BCL2	MYC	human	exp,ortho,pred
P10415	P10415	P25440	BCL2	BRD2	human	exp
P10415	P10415	Q07812	BCL2	BAX	human	exp,ortho,pred
P10415	P10415	P22736	BCL2	NR4A1	human	exp,pred
P10415	P10415	P38646	BCL2	HSPA9	human	exp
P10415	P10415	P51572	BCL2	BCAP31	human	exp,pred
P10415	P10415	P99999	BCL2	CYCS	human	exp,pred
P10415	P10415	Q9C0C7	BCL2	AMBRA1	human	exp,pred
P10415	P10415	O15151	BCL2	MDM4	human	exp
P10415	P10415	O95429	BCL2	BAG4	human	exp,ortho,pred
Q07817	Q07817	P54578	BCL2L1	USP14	human	exp
Q07817	Q07817	Q9HBF4	BCL2L1	ZFYVE1	human	exp
Q07817	Q07817	Q99933	BCL2L1	BAG1	human	exp
Q07817	Q07817	Q96BY2	BCL2L1	MOAP1	human	exp
Q07817	Q07817	P42574	BCL2L1	CASP3	human	exp,pred
Q07817	Q07817	Q9H2V7	BCL2L1	SPNS1	human	exp,pred
Q07817	Q07817	P52756	BCL2L1	RBM5	human	exp
Q07817	Q07817	Q86XA0	BCL2L1	METTL23	human	exp
Q07817	Q07817	O43889	BCL2L1	CREB3	human	exp
Q07817	Q07817	O00429	BCL2L1	DNM1L	human	exp,ortho,pred
Q07817	Q07817	O60238	BCL2L1	BNIP3L	human	exp,pred
Q07817	Q07817	P35222	BCL2L1	CTNNB1	human	exp
Q07817	Q07817	Q86Y07	BCL2L1	VRK2	human	exp
Q07817	Q07817	P54252	BCL2L1	ATXN3	human	exp
Q07817	Q07817	Q9P2Y4	BCL2L1	ZNF219	human	exp
Q07817	Q07817	P13693	BCL2L1	TPT1	human	exp,ortho,pred
Q07817	Q07817	Q9HD36	BCL2L1	BCL2L10	human	exp,pred
Q07817	Q07817	Q9Y4H2	BCL2L1	IRS2	human	exp
Q07817	Q07817	P04049	BCL2L1	RAF1	human	exp,pred
Q07817	Q07817	P29466	BCL2L1	CASP1	human	exp,pred
Q07817	Q07817	P36873	BCL2L1	PPP1CC	human	exp,pred
Q07817	Q07817	P55211	BCL2L1	CASP9	human	exp,pred
Q07817	Q07817	P25054	BCL2L1	APC	human	exp
Q07817	Q07817	P04637	BCL2L1	TP53	human	exp,ortho,pred
Q07817	Q07817	Q07820	BCL2L1	MCL1	human	exp,pred
Q07817	Q07817	P49286	BCL2L1	MTNR1B	human	exp
Q07817	Q07817	P46937	BCL2L1	YAP1	human	exp
Q07817	Q07817	Q9HB09	BCL2L1	BCL2L12	human	exp,pred
Q07817	Q07817	Q9NQC3	BCL2L1	RTN4	human	exp,pred
Q07817	Q07817	P42771	BCL2L1	CDKN2A	human	exp,ortho,pred
Q07817	Q07817	Q9NQS1	BCL2L1	AVEN	human	exp,pred
Q07817	Q07817	Q9BXM7	BCL2L1	PINK1	human	exp,pred
Q07817	Q07817	O14727	BCL2L1	APAF1	human	exp,pred
Q07817	Q07817	P21246	BCL2L1	PTN	human	exp
Q07817	Q07817	Q07817	BCL2L1	BCL2L1	human	exp
Q07817	Q07817	P49768	BCL2L1	PSEN1	human	exp,pred
Q07817	Q07817	P55061	BCL2L1	TMBIM6	human	exp,pred
Q07817	Q07817	P45983	BCL2L1	MAPK8	human	exp,pred
Q07817	Q07817	Q9UKY1	BCL2L1	ZHX1	human	exp
Q07817	Q07817	Q3B7T1	BCL2L1	EDRF1	human	exp
Q07817	Q07817	P37840	BCL2L1	SNCA	human	exp,pred
Q07817	Q07817	Q14790	BCL2L1	CASP8	human	exp,pred
Q07817	Q07817	P00519	BCL2L1	ABL1	human	exp,pred
Q07817	Q07817	Q12983	BCL2L1	BNIP3	human	exp,pred
Q07817	Q07817	Q13794	BCL2L1	PMAIP1	human	exp,pred
Q07817	Q07817	Q9NP97	BCL2L1	DYNLRB1	human	exp
Q07817	Q07817	P02511	BCL2L1	CRYAB	human	exp,pred
Q07817	Q07817	Q96N67	BCL2L1	DOCK7	human	exp
Q07817	Q07817	P13667	BCL2L1	PDIA4	human	exp
Q07817	Q07817	P10909	BCL2L1	CLU	human	exp
Q07817	Q07817	Q96HS1	BCL2L1	PGAM5	human	exp
Q07817	Q07817	Q04724	BCL2L1	TLE1	human	exp
Q07817	Q07817	Q8IZY5	BCL2L1	BLID	human	exp
Q07817	Q07817	P62136	BCL2L1	PPP1CA	human	exp,ortho,pred
Q07817	Q07817	Q9UKT9	BCL2L1	IKZF3	human	exp,pred
Q07817	Q07817	Q9NZS9	BCL2L1	BFAR	human	exp
Q07817	Q07817	Q9NYF8	BCL2L1	BCLAF1	human	exp
Q07817	Q07817	Q9BXH1	BCL2L1	BBC3	human	exp,pred
Q07817	Q07817	Q9UKL3	BCL2L1	CASP8AP2	human	exp,pred
Q07817	Q07817	O60260	BCL2L1	PARK2	human	exp,pred
Q07817	Q07817	Q92843	BCL2L1	BCL2L2	human	exp,pred
Q07817	Q07817	Q06187	BCL2L1	BTK	human	exp
Q07817	Q07817	Q16799	BCL2L1	RTN1	human	exp
Q07817	Q07817	Q7Z465	BCL2L1	BNIPL	human	exp,pred
Q07817	Q07817	Q99497	BCL2L1	PARK7	human	exp
Q07817	Q07817	O15304	BCL2L1	SIVA1	human	exp,ortho,pred
Q07817	Q07817	P46695	BCL2L1	IER3	human	exp
Q07817	Q07817	Q96F15	BCL2L1	GIMAP5	human	exp
Q07817	Q07817	Q12981	BCL2L1	BNIP1	human	exp,pred
Q07817	Q07817	P63167	BCL2L1	DYNLL1	human	exp
Q07817	Q07817	Q04206	BCL2L1	RELA	human	exp
Q07817	Q07817	P99999	BCL2L1	CYCS	human	exp,pred
Q07817	Q07817	Q13158	BCL2L1	FADD	human	exp,pred
Q07817	Q07817	Q9H1Y0	BCL2L1	ATG5	human	exp
Q07817	Q07817	P09651	BCL2L1	HNRNPA1	human	exp
Q07817	Q07817	P31749	BCL2L1	AKT1	human	exp,pred
Q07817	Q07817	Q14457	BCL2L1	BECN1	human	exp,ortho,pred
Q07817	Q07817	Q99638	BCL2L1	RAD9A	human	exp,pred
Q07817	Q07817	P48736	BCL2L1	PIK3CG	human	exp
Q07817	Q07817	P49810	BCL2L1	PSEN2	human	exp,pred
Q07817	Q07817	P35568	BCL2L1	IRS1	human	exp
Q07817	Q07817	P51572	BCL2L1	BCAP31	human	exp,pred
Q07817	Q07817	Q96PU4	BCL2L1	UHRF2	human	exp
Q07817	Q07817	Q92934	BCL2L1	BAD	human	exp,ortho,pred
Q07817	Q07817	O43521	BCL2L1	BCL2L11	human	exp,ortho,pred
Q07817	Q07817	P51451	BCL2L1	BLK	human	exp
Q07817	Q07817	Q7L3V2	BCL2L1	BOP	human	exp
Q07817	Q07817	Q96PG8	BCL2L1	BBC3	human	exp,ortho
Q07817	Q07817	P09467	BCL2L1	FBP1	human	exp
Q07817	Q07817	Q6PKG0	BCL2L1	LARP1	human	exp
Q07817	Q07817	Q9H6X2	BCL2L1	ANTXR1	human	exp
Q07817	Q07817	Q13625	BCL2L1	TP53BP2	human	exp,pred
Q07817	Q07817	P21796	BCL2L1	VDAC1	human	exp,pred
Q07817	Q07817	Q14289	BCL2L1	PTK2B	human	exp,pred
Q07817	Q07817	Q9C000	BCL2L1	NLRP1	human	exp,pred
Q07817	Q07817	P45880	BCL2L1	VDAC2	human	exp,pred
Q07817	Q07817	P60709	BCL2L1	ACTB	human	exp
Q07817	Q07817	Q14318	BCL2L1	FKBP8	human	exp,pred
Q07817	Q07817	P42345	BCL2L1	MTOR	human	exp
Q07817	Q07817	P07384	BCL2L1	CAPN1	human	exp,pred
Q07817	Q07817	Q8IWV7	BCL2L1	UBR1	human	exp
Q07817	Q07817	P55957	BCL2L1	BID	human	exp,pred
Q07817	Q07817	P78560	BCL2L1	CRADD	human	exp
Q07817	Q07817	Q8NEY8	BCL2L1	PPHLN1	human	exp
Q07817	Q07817	P24928	BCL2L1	POLR2A	human	exp
Q07817	Q07817	Q96LC9	BCL2L1	BMF	human	exp,ortho,pred
Q07817	Q07817	Q16611	BCL2L1	BAK1	human	exp,pred
Q07817	Q07817	Q13323	BCL2L1	BIK	human	exp,ortho,pred
Q07817	Q07817	Q9BZR8	BCL2L1	BCL2L14	human	exp
Q07817	Q07817	O15519	BCL2L1	CFLAR	human	exp,pred
Q07817	Q07817	Q8IV08	BCL2L1	PLD3	human	exp
Q07817	Q07817	Q29RF7	BCL2L1	PDS5A	human	exp
Q07817	Q07817	Q9HC38	BCL2L1	GLOD4	human	exp
Q07817	Q07817	P02489	BCL2L1	CRYAA	human	exp
Q07817	Q07817	O00198	BCL2L1	HRK	human	exp,pred
Q92843	Q92843	P62136	BCL2L2	PPP1CA	human	exp,ortho,pred
Q92843	Q92843	Q92843	BCL2L2	BCL2L2	human	exp
Q92843	Q92843	O60260	BCL2L2	PARK2	human	exp
Q92843	Q92843	Q9BXM7	BCL2L2	PINK1	human	exp
Q92843	Q92843	P55957	BCL2L2	BID	human	exp,pred
Q92843	Q92843	Q6I9Y2	BCL2L2	THOC7	human	exp
Q92843	Q92843	P04271	BCL2L2	S100B	human	exp
Q92843	Q92843	Q7L3V2	BCL2L2	BOP	human	exp
Q92843	Q92843	Q969F0	BCL2L2	FATE1	human	exp
Q92843	Q92843	Q15717	BCL2L2	ELAVL1	human	exp
Q92843	Q92843	Q8IYF3	BCL2L2	TEX11	human	exp
Q92843	Q92843	Q96PG8	BCL2L2	BBC3	human	exp
Q92843	Q92843	P60520	BCL2L2	GABARAPL2	human	exp
Q92843	Q92843	Q13323	BCL2L2	BIK	human	exp,pred
Q92843	Q92843	P04637	BCL2L2	TP53	human	exp,pred
Q92843	Q92843	Q13422	BCL2L2	IKZF1	human	exp
Q92843	Q92843	O43521	BCL2L2	BCL2L11	human	exp,ortho,pred
Q92843	Q92843	O00198	BCL2L2	HRK	human	exp,pred
Q92843	Q92843	Q8NI27	BCL2L2	THOC2	human	exp
Q92843	Q92843	Q9BXH1	BCL2L2	BBC3	human	exp,pred
Q92843	Q92843	Q96LC9	BCL2L2	BMF	human	exp,ortho,pred
Q92843	Q92843	Q13625	BCL2L2	TP53BP2	human	exp
Q92843	Q92843	P15884	BCL2L2	TCF4	human	exp
Q92843	Q92843	Q8N6L0	BCL2L2	CCDC155	human	exp
Q92843	Q92843	Q92934	BCL2L2	BAD	human	exp,ortho,pred
Q92843	Q92843	Q13794	BCL2L2	PMAIP1	human	exp
Q07820	Q07820	P53779	MCL1	MAPK10	human	exp
Q07820	Q07820	Q14790	MCL1	CASP8	human	exp,pred
Q07820	Q07820	P61803	MCL1	DAD1	human	exp,pred
Q07820	Q07820	Q9Y478	MCL1	PRKAB1	human	exp
Q07820	Q07820	P54619	MCL1	PRKAG1	human	exp
Q07820	Q07820	P62987	MCL1	UBA52	human	exp
Q07820	Q07820	P34932	MCL1	HSPA4	human	exp
Q07820	Q07820	P45983	MCL1	MAPK8	human	exp,ortho,pred
Q07820	Q07820	Q16611	MCL1	BAK1	human	exp,ortho,pred
Q07820	Q07820	Q9Y4K3	MCL1	TRAF6	human	exp
Q07820	Q07820	O95817	MCL1	BAG3	human	exp,pred
Q07820	Q07820	P11142	MCL1	HSPA8	human	exp
Q07820	Q07820	O75635	MCL1	SERPINB7	human	exp
Q07820	Q07820	Q9P2P6	MCL1	STARD9	human	exp
Q07820	Q07820	Q16610	MCL1	ECM1	human	exp
Q07820	Q07820	Q13526	MCL1	PIN1	human	exp,ortho,pred
Q07820	Q07820	P45984	MCL1	MAPK9	human	exp
Q07820	Q07820	P07948	MCL1	LYN	human	exp
Q07820	Q07820	Q93008	MCL1	USP9X	human	exp
Q07820	Q07820	Q9UKV8	MCL1	AGO2	human	exp
Q07820	Q07820	Q9BXH1	MCL1	BBC3	human	exp,pred
Q07820	Q07820	P42575	MCL1	CASP2	human	exp,pred
Q07820	Q07820	Q03135	MCL1	CAV1	human	exp
Q07820	Q07820	Q9BXM7	MCL1	PINK1	human	exp
Q07820	Q07820	Q13131	MCL1	PRKAA1	human	exp
Q07820	Q07820	Q13323	MCL1	BIK	human	exp,ortho,pred
Q07820	Q07820	P21796	MCL1	VDAC1	human	exp,pred
Q07820	Q07820	Q96PG8	MCL1	BBC3	human	exp
Q07820	Q07820	P33527	MCL1	ABCC1	human	exp
Q07820	Q07820	Q9UBU9	MCL1	NXF1	human	exp
Q07820	Q07820	Q14814	MCL1	MEF2D	human	exp
Q07820	Q07820	P42574	MCL1	CASP3	human	exp,pred
Q07820	Q07820	Q9C0B0	MCL1	UNK	human	exp,ortho
Q07820	Q07820	P08173	MCL1	CHRM4	human	exp
Q07820	Q07820	Q07820	MCL1	MCL1	human	exp
Q07820	Q07820	P25101	MCL1	EDNRA	human	exp
Q07820	Q07820	Q96LC9	MCL1	BMF	human	exp,ortho,pred
Q07820	Q07820	O95429	MCL1	BAG4	human	exp,pred
Q07820	Q07820	O43521	MCL1	BCL2L11	human	exp,ortho,pred
Q07820	Q07820	O94817	MCL1	ATG12	human	exp
Q07820	Q07820	Q14457	MCL1	BECN1	human	exp,pred
Q07820	Q07820	P04637	MCL1	TP53	human	exp,pred
Q07820	Q07820	Q7L3V2	MCL1	BOP	human	exp
Q07820	Q07820	P49810	MCL1	PSEN2	human	exp,pred
Q07820	Q07820	P10144	MCL1	GZMB	human	exp,pred
Q07820	Q07820	O43741	MCL1	PRKAB2	human	exp
Q07820	Q07820	P55957	MCL1	BID	human	exp,pred
Q07820	Q07820	P13073	MCL1	COX4I1	human	exp
Q07820	Q07820	Q9UMX3	MCL1	BOK	human	exp,ortho,pred
Q07820	Q07820	P60709	MCL1	ACTB	human	exp
Q07820	Q07820	P28482	MCL1	MAPK1	human	exp
Q07820	Q07820	Q9Y297	MCL1	BTRC	human	exp
Q07820	Q07820	Q53RT3	MCL1	ASPRV1	human	exp
Q07820	Q07820	P55211	MCL1	CASP9	human	exp,pred
Q07820	Q07820	P0DMV9	MCL1	HSPA1B	human	exp
Q07820	Q07820	Q969H0	MCL1	FBXW7	human	exp,ortho
Q07820	Q07820	P46695	MCL1	IER3	human	exp
Q07820	Q07820	P10809	MCL1	HSPD1	human	exp,ortho
Q07820	Q07820	P12004	MCL1	PCNA	human	exp,pred
Q07820	Q07820	O00198	MCL1	HRK	human	exp,pred
Q07820	Q07820	Q96F44	MCL1	TRIM11	human	exp
Q07820	Q07820	P55210	MCL1	CASP7	human	exp,pred
Q07820	Q07820	P20930	MCL1	FLG	human	exp
Q07820	Q07820	Q9H2K2	MCL1	TNKS2	human	exp
Q07820	Q07820	Q13794	MCL1	PMAIP1	human	exp,pred
Q07820	Q07820	Q5TC12	MCL1	ATPAF1	human	exp
Q07820	Q07820	O95271	MCL1	TNKS	human	exp,pred
Q07820	Q07820	Q92934	MCL1	BAD	human	exp,ortho,pred
Q07820	Q07820	P04406	MCL1	GAPDH	human	exp
Q07820	Q07820	P49841	MCL1	GSK3B	human	exp,ortho,pred
Q07820	Q07820	O60260	MCL1	PARK2	human	exp
Q07820	Q07820	P23786	MCL1	CPT2	human	exp
Q07820	Q07820	Q7Z6Z7	MCL1	HUWE1	human	exp,ortho,pred
Q07820	Q07820	P49840	MCL1	GSK3A	human	exp
Q07820	Q07820	P13693	MCL1	TPT1	human	exp,ortho,pred
Q07820	Q07820	Q96PU4	MCL1	UHRF2	human	exp
Q9HD36	Q9HD36	O14727	BCL2L10	APAF1	human	exp,pred
Q9HD36	Q9HD36	Q9HD36	BCL2L10	BCL2L10	human	exp
Q9HD36	Q9HD36	Q13323	BCL2L10	BIK	human	exp,pred
Q9HD36	Q9HD36	Q92934	BCL2L10	BAD	human	exp,pred
Q9HD36	Q9HD36	P22736	BCL2L10	NR4A1	human	exp
Q9HD36	Q9HD36	O43521	BCL2L10	BCL2L11	human	exp,pred
Q9HD36	Q9HD36	Q9UMX0	BCL2L10	UBQLN1	human	exp
Q9HD36	Q9HD36	Q14790	BCL2L10	CASP8	human	exp,pred
Q16548	Q16548	Q8IZU0	BCL2A1	FAM9B	human	exp
Q16548	Q16548	Q16611	BCL2A1	BAK1	human	exp,pred
Q16548	Q16548	P62993	BCL2A1	GRB2	human	exp
Q16548	Q16548	O00198	BCL2A1	HRK	human	exp,pred
Q16548	Q16548	Q14457	BCL2A1	BECN1	human	exp
Q16548	Q16548	P05067	BCL2A1	APP	human	exp
Q16548	Q16548	O43521	BCL2A1	BCL2L11	human	exp,ortho,pred
Q16548	Q16548	Q13794	BCL2A1	PMAIP1	human	exp
Q16548	Q16548	Q96PG8	BCL2A1	BBC3	human	exp
Q16548	Q16548	Q7L3V2	BCL2A1	BOP	human	exp
Q16548	Q16548	Q9UMX3	BCL2A1	BOK	human	exp,ortho,pred
Q16548	Q16548	Q92934	BCL2A1	BAD	human	exp,pred
Q16548	Q16548	O14929	BCL2A1	HAT1	human	exp
Q16548	Q16548	Q9BXH1	BCL2A1	BBC3	human	exp,pred
Q16548	Q16548	Q96LC9	BCL2A1	BMF	human	exp,pred
Q16548	Q16548	P07384	BCL2A1	CAPN1	human	exp
Q16548	Q16548	O14745	BCL2A1	SLC9A3R1	human	exp
Q16548	Q16548	Q13323	BCL2A1	BIK	human	exp,pred
Q16548	Q16548	P55957	BCL2A1	BID	human	exp,pred
Q16548	Q16548	P22736	BCL2A1	NR4A1	human	exp
Q9UMX3	Q9UMX3	Q8NC60	BOK	NOA1	human	exp
Q9UMX3	Q9UMX3	A2RU30	BOK	TESPA1	human	exp
Q07812	Q07812	P98170	BAX	XIAP	human	exp
Q07812	Q07812	P55210	BAX	CASP7	human	exp,pred
Q07812	Q07812	Q15388	BAX	TOMM20	human	exp,ortho,pred
Q07812	Q07812	P55072	BAX	VCP	human	exp
Q07812	Q07812	Q9NPI1	BAX	BRD7	human	exp
Q07812	Q07812	P49916	BAX	LIG3	human	exp
Q07812	Q07812	P45880	BAX	VDAC2	human	exp,pred
Q07812	Q07812	Q7L3V2	BAX	BOP	human	exp
Q07812	Q07812	O15519	BAX	CFLAR	human	exp,pred
Q07812	Q07812	Q7L2J0	BAX	MEPCE	human	exp
Q07812	Q07812	Q13794	BAX	PMAIP1	human	exp,pred
Q07812	Q07812	Q96P63	BAX	SERPINB12	human	exp
Q07812	Q07812	Q99497	BAX	PARK7	human	exp
Q07812	Q07812	Q14653	BAX	IRF3	human	exp
Q07812	Q07812	Q5TC12	BAX	ATPAF1	human	exp
Q07812	Q07812	Q07817	BAX	BCL2L1	human	exp,ortho,pred
Q07812	Q07812	P31749	BAX	AKT1	human	exp,pred
Q07812	Q07812	Q96BY2	BAX	MOAP1	human	exp,ortho,pred
Q07812	Q07812	O14893	BAX	GEMIN2	human	exp
Q07812	Q07812	P02489	BAX	CRYAA	human	exp
Q07812	Q07812	Q06830	BAX	PRDX1	human	exp
Q07812	Q07812	O00198	BAX	HRK	human	exp,pred
Q07812	Q07812	P07384	BAX	CAPN1	human	exp
Q07812	Q07812	P62987	BAX	UBA52	human	exp
Q07812	Q07812	P13010	BAX	XRCC5	human	exp
Q07812	Q07812	Q03468	BAX	ERCC6	human	exp
Q07812	Q07812	Q15365	BAX	PCBP1	human	exp
Q07812	Q07812	P50454	BAX	SERPINH1	human	exp
Q07812	Q07812	Q3B7T1	BAX	EDRF1	human	exp
Q07812	Q07812	Q9UNZ2	BAX	NSFL1C	human	exp
Q07812	Q07812	Q9HD36	BAX	BCL2L10	human	exp,pred
Q07812	Q07812	P12235	BAX	SLC25A4	human	exp,pred
Q07812	Q07812	Q9HB09	BAX	BCL2L12	human	exp,pred
Q07812	Q07812	Q7Z419	BAX	RNF144B	human	exp
Q07812	Q07812	Q96PU4	BAX	UHRF2	human	exp
Q07812	Q07812	Q16611	BAX	BAK1	human	exp,ortho,pred
Q07812	Q07812	O75460	BAX	ERN1	human	exp,ortho,pred
Q07812	Q07812	P99999	BAX	CYCS	human	exp
Q07812	Q07812	Q07812	BAX	BAX	human	exp,ortho
Q07812	Q07812	P55957	BAX	BID	human	exp,ortho,pred
Q07812	Q07812	Q32NC0	BAX	C18orf21	human	exp
Q07812	Q07812	Q92843	BAX	BCL2L2	human	exp,ortho,pred
Q07812	Q07812	Q02156	BAX	PRKCE	human	exp
Q07812	Q07812	Q9NX40	BAX	OCIAD1	human	exp
Q07812	Q07812	Q99683	BAX	MAP3K5	human	exp
Q07812	Q07812	P31947	BAX	SFN	human	exp
Q07812	Q07812	P10809	BAX	HSPD1	human	exp,ortho,pred
Q07812	Q07812	Q86Y07	BAX	VRK2	human	exp
Q07812	Q07812	O43167	BAX	ZBTB24	human	exp
Q07812	Q07812	P27348	BAX	YWHAQ	human	exp
Q07812	Q07812	Q9C002	BAX	NMES1	human	exp
Q07812	Q07812	P31946	BAX	YWHAB	human	exp
Q07812	Q07812	Q8IVG9	BAX	MT-RNR2	human	exp
Q07812	Q07812	Q14790	BAX	CASP8	human	exp,pred
Q07812	Q07812	P62136	BAX	PPP1CA	human	exp,pred
Q07812	Q07812	O60238	BAX	BNIP3L	human	exp,pred
Q07812	Q07812	P34932	BAX	HSPA4	human	exp
Q07812	Q07812	P14618	BAX	PKM	human	exp
Q07812	Q07812	P25490	BAX	YY1	human	exp
Q07812	Q07812	Q99814	BAX	EPAS1	human	exp
Q07812	Q07812	Q8IY17	BAX	PNPLA6	human	exp
Q07812	Q07812	Q9BXH1	BAX	BBC3	human	exp,pred
Q07812	Q07812	O95831	BAX	AIFM1	human	exp
Q07812	Q07812	Q07820	BAX	MCL1	human	exp,ortho,pred
Q07812	Q07812	Q92934	BAX	BAD	human	exp,pred
Q07812	Q07812	Q13323	BAX	BIK	human	exp,pred
Q07812	Q07812	Q5S007	BAX	LRRK2	human	exp
Q07812	Q07812	P22001	BAX	KCNA3	human	exp,pred
Q07812	Q07812	A6H8Y1	BAX	BDP1	human	exp
Q07812	Q07812	Q02750	BAX	MAP2K1	human	exp
Q07812	Q07812	Q8N4C6	BAX	NIN	human	exp
Q07812	Q07812	Q01094	BAX	E2F1	human	exp
Q07812	Q07812	Q96QE3	BAX	ATAD5	human	exp
Q07812	Q07812	P04637	BAX	TP53	human	exp,ortho,pred
Q07812	Q07812	Q05513	BAX	PRKCZ	human	exp,pred
Q07812	Q07812	P62195	BAX	PSMC5	human	exp
Q07812	Q07812	Q92688	BAX	ANP32B	human	exp
Q07812	Q07812	P12956	BAX	XRCC6	human	exp
Q07812	Q07812	Q9NS69	BAX	TOMM22	human	exp,pred
Q07812	Q07812	Q96PG8	BAX	BBC3	human	exp
Q07812	Q07812	Q93038	BAX	TNFRSF25	human	exp
Q07812	Q07812	Q9Y371	BAX	SH3GLB1	human	exp,pred
Q07812	Q07812	O60936	BAX	NOL3	human	exp,ortho,pred
Q07812	Q07812	Q13526	BAX	PIN1	human	exp,pred
Q07812	Q07812	P49841	BAX	GSK3B	human	exp,pred
Q07812	Q07812	Q96F15	BAX	GIMAP5	human	exp
Q07812	Q07812	O75208	BAX	COQ9	human	exp
Q07812	Q07812	O95817	BAX	BAG3	human	exp,pred
Q07812	Q07812	P48736	BAX	PIK3CG	human	exp
Q07812	Q07812	P10909	BAX	CLU	human	exp,pred
Q07812	Q07812	Q9UBN7	BAX	HDAC6	human	exp
Q07812	Q07812	P21796	BAX	VDAC1	human	exp,ortho,pred
Q07812	Q07812	O43521	BAX	BCL2L11	human	exp,ortho,pred
Q07812	Q07812	Q9UJU2	BAX	LEF1	human	exp
Q07812	Q07812	P02511	BAX	CRYAB	human	exp
Q07812	Q07812	O96008	BAX	TOMM40	human	exp,pred
Q07812	Q07812	P55211	BAX	CASP9	human	exp,pred
Q07812	Q07812	Q9P2Y5	BAX	UVRAG	human	exp
Q07812	Q07812	P37840	BAX	SNCA	human	exp,pred
Q07812	Q07812	P32119	BAX	PRDX2	human	exp
Q07812	Q07812	P17980	BAX	PSMC3	human	exp
Q07812	Q07812	P52333	BAX	JAK3	human	exp
Q07812	Q07812	P17252	BAX	PRKCA	human	exp
Q07812	Q07812	Q06187	BAX	BTK	human	exp
Q07812	Q07812	Q12983	BAX	BNIP3	human	exp,pred
Q07812	Q07812	Q9ULZ3	BAX	PYCARD	human	exp,pred
Q07812	Q07812	Q16548	BAX	BCL2A1	human	exp,pred
Q07812	Q07812	P42574	BAX	CASP3	human	exp,pred
Q07812	Q07812	P06493	BAX	CDK1	human	exp,pred
Q07812	Q07812	O95084	BAX	PRSS23	human	exp
Q16611	Q16611	Q9NRK6	BAK1	ABCB10	human	exp
Q16611	Q16611	Q9UQ35	BAK1	SRRM2	human	exp
Q16611	Q16611	O75460	BAK1	ERN1	human	exp,pred
Q16611	Q16611	P52565	BAK1	ARHGDIA	human	exp
Q16611	Q16611	O43521	BAK1	BCL2L11	human	exp,pred
Q16611	Q16611	P61160	BAK1	ACTR2	human	exp
Q16611	Q16611	P10809	BAK1	HSPD1	human	exp
Q16611	Q16611	Q9P0U1	BAK1	TOMM7	human	exp
Q16611	Q16611	Q12802	BAK1	AKAP13	human	exp
Q16611	Q16611	O00273	BAK1	DFFA	human	exp,pred
Q16611	Q16611	Q14457	BAK1	BECN1	human	exp,pred
Q16611	Q16611	Q9HD36	BAK1	BCL2L10	human	exp,pred
Q16611	Q16611	Q8IWA4	BAK1	MFN1	human	exp,ortho,pred
Q16611	Q16611	P21796	BAK1	VDAC1	human	exp,pred
Q16611	Q16611	Q16643	BAK1	DBN1	human	exp
Q16611	Q16611	Q92843	BAK1	BCL2L2	human	exp,pred
Q16611	Q16611	Q15751	BAK1	HERC1	human	exp
Q16611	Q16611	O94915	BAK1	FRYL	human	exp
Q16611	Q16611	P45880	BAK1	VDAC2	human	exp,ortho,pred
Q16611	Q16611	Q05086	BAK1	UBE3A	human	exp,pred
Q16611	Q16611	Q7L3V2	BAK1	BOP	human	exp
Q16611	Q16611	O95140	BAK1	MFN2	human	exp,ortho
Q16611	Q16611	Q15653	BAK1	NFKBIB	human	exp
Q16611	Q16611	P51659	BAK1	HSD17B4	human	exp
Q16611	Q16611	P22087	BAK1	FBL	human	exp
Q16611	Q16611	Q15323	BAK1	KRT31	human	exp,pred
Q16611	Q16611	O75592	BAK1	MYCBP2	human	exp
Q16611	Q16611	P55957	BAK1	BID	human	exp,pred
Q16611	Q16611	O96008	BAK1	TOMM40	human	exp,pred
Q16611	Q16611	P04637	BAK1	TP53	human	exp,pred
Q16611	Q16611	Q16611	BAK1	BAK1	human	exp,ortho
Q16611	Q16611	Q96F15	BAK1	GIMAP5	human	exp
Q9HB09	Q9HB09	P0CG48	BCL2L12	UBC	human	exp
Q9HB09	Q9HB09	O43765	BCL2L12	SGTA	human	exp
Q9HB09	Q9HB09	P04637	BCL2L12	TP53	human	exp
Q9HB09	Q9HB09	Q9ULJ8	BCL2L12	PPP1R9A	human	exp
Q9HB09	Q9HB09	P34932	BCL2L12	HSPA4	human	exp
Q9HB09	Q9HB09	P0DMV8	BCL2L12	HSPA1A	human	exp
Q9HB09	Q9HB09	P04746	BCL2L12	AMY2A	human	exp
Q9BXK5	Q9BXK5	Q9Y342	BCL2L13	PLLP	human	exp
Q9BXK5	Q9BXK5	O75841	BCL2L13	UPK1B	human	exp
Q9BXK5	Q9BXK5	Q8N661	BCL2L13	TMEM86B	human	exp
Q9BXK5	Q9BXK5	Q15836	BCL2L13	VAMP3	human	exp
Q9BXK5	Q9BXK5	P60520	BCL2L13	GABARAPL2	human	exp
Q9BXK5	Q9BXK5	O75379	BCL2L13	VAMP4	human	exp
Q9BXK5	Q9BXK5	P12235	BCL2L13	SLC25A4	human	exp
Q9BXK5	Q9BXK5	P49286	BCL2L13	MTNR1B	human	exp
Q9BXK5	Q9BXK5	Q71RG4	BCL2L13	TMUB2	human	exp
Q9BXK5	Q9BXK5	Q5BJH2	BCL2L13	TMEM128	human	exp
Q9BXK5	Q9BXK5	Q9H1Z9	BCL2L13	TSPAN10	human	exp
Q9BXK5	Q9BXK5	P05067	BCL2L13	APP	human	exp
Q9BXK5	Q9BXK5	Q9NZG7	BCL2L13	NINJ2	human	exp
Q9BXK5	Q9BXK5	O15155	BCL2L13	BET1	human	exp
Q9BXK5	Q9BXK5	P10809	BCL2L13	HSPD1	human	exp
Q9BXK5	Q9BXK5	P26678	BCL2L13	PLN	human	exp
Q9BZR8	Q9BZR8	O43617	BCL2L14	TRAPPC3	human	exp
Q9BZR8	Q9BZR8	O94776	BCL2L14	MTA2	human	exp
Q9BZR8	Q9BZR8	O14757	BCL2L14	CHEK1	human	exp
Q9BZR8	Q9BZR8	Q96Q05	BCL2L14	TRAPPC9	human	exp
Q9BZR8	Q9BZR8	Q8WVR3	BCL2L14	C7orf43	human	exp
Q9BZR8	Q9BZR8	P40337	BCL2L14	VHL	human	exp
Q9BZR8	Q9BZR8	Q9UL33	BCL2L14	TRAPPC2L	human	exp
Q9BZR8	Q9BZR8	Q9Y296	BCL2L14	TRAPPC4	human	exp
Q9BZR8	Q9BZR8	Q66LE6	BCL2L14	PPP2R2D	human	exp
Q9BZR8	Q9BZR8	Q86SZ2	BCL2L14	TRAPPC6B	human	exp
Q9BZR8	Q9BZR8	Q14680	BCL2L14	MELK	human	exp
Q9BZR8	Q9BZR8	Q92905	BCL2L14	COPS5	human	exp
Q9BZR8	Q9BZR8	Q8IUR0	BCL2L14	TRAPPC5	human	exp
Q9BZR8	Q9BZR8	P48553	BCL2L14	TRAPPC10	human	exp
Q9BZR8	Q9BZR8	P0DI82	BCL2L14	TRAPPC2B	human	exp
Q9BZR8	Q9BZR8	Q9Y5R8	BCL2L14	TRAPPC1	human	exp
Q5TBC7	Q5TBC7	P50222	BCL2L15	MEOX2	human	exp
Q5TBC7	Q5TBC7	O00560	BCL2L15	SDCBP	human	exp
Q5TBC7	Q5TBC7	Q15562	BCL2L15	TEAD2	human	exp
