## Supplementary Table S2 for "Alterations of the pro-survival Bcl-2 protein interactome in breast cancer at the transcriptional, mutational and structural level"

### Sheet: TableS2_NEW
BH3 only protein	LITERATURE (PMID)
BARD1	NA
MTNR1B	NA
TP53BP2	NA
HUWE1	15989957
PRKCE	NA
ANTXR1	28837803
PPHLN1	NA
DNM1L	NA
SQSTM1	NA
VDAC2	NA
ACTR2	NA
TEX11	NA
ATAD5	NA
ABCC1	NA
HSPA9	NA
HSP90AA1	NA
PDIA4	NA
UBE2I	NA
FBXW7	NA
YWHAB	NA
CHUK	NA
BECN1	17446862,17446862,16179260,21358617,17446862, 19180116, 17337444,17659302
APAF1	NA	in 9539746 : it interacts with BCL-xL but with WD40 motifs
RELA	NA
PTK2B	NA
CCDC155	NA
ERN1	NA
TEAD2	NA
KRT31	NA
MAPK9	NA
FKBP8	NA
CAPN2	NA
MAPK8	NA
TRAPPC3	NA
CASP7	NA
DOCK7	NA
HSPA1A	NA
CASP3	24967846
RTN4	NA
AVEN	10949025
TLE1	NA
BNIPL	NA
GZMB	NA
SDCBP	NA
GIMAP5	NA
TRAPPC9	NA
EDNRA	NA
LRRK2	NA
TNKS2	NA
BTRC	NA
PMAIP1	10807576
BRCA1	NA
PPP1CC	NA
PPP3R1	NA
CASP8AP2	NA
PKM	NA
XRCC5	NA
NXF1	NA
ATP2A2	NA
MELK	NA
RHEB	NA
ITM2B	2082633
TRAPPC5	NA
MYCBP2	24967846
MAPK11	NA
ATPAF1	NA
JAK3	NA
LIG3	NA
BDP1	NA
RRAS	NA
NR4A1	NA
CHRM4	NA
PCNA	24967846
TESPA1	NA
PNPLA6	NA
ZFYVE1	NA
AGO2	NA
UNK	NA
PSMC5	NA
USP9X	NA
LEF1	NA
BET1	NA
HSPA4	NA
ECM1	NA
TRAPPC1	NA
BCL2L11	9430630
TCF4	NA
CHEK1	NA
ZNF219	NA
KCNA3	NA
ATP2A3	NA
PPP3CA	NA
CFLAR	NA
PPP2R5A	NA
SMN1	NA
CASP9	NA
MTOR	NA
NLRP1	NA
GRB2	NA
NOL3	NA
CRYAA	NA
UBC	NA
MOAP1	11060313
NSFL1C	NA
PPP2CA	NA
YAP1	NA
PIK3CG	NA
UHRF2	NA
ZHX1	NA
MEPCE	NA
PML	NA
ACTB	NA
ASPRV1	NA
VHL	NA
MEOX2	NA
PLD3	NA
MEF2D	NA
HSPA1B	NA
PKMYT1	NA
IRS2	NA
PYCARD	NA
TMBIM6	NA
PRKCA	NA
HRAS	NA
TOMM22	NA
DBN1	NA
NFKBIB	NA
BAD	7834748, 9372935
NIN	NA
SERPINB12	NA
PPP3CC	NA
KRAS	NA
POLR2A	NA
APP	NA
BAG1	NA
PSMC3	NA
IKBKB	NA
STARD9	NA
NRAS	NA
IKZF3	NA
ABCB10	NA
NMT2	NA
CASP8	NA
SERPINB7	NA
BRD2	NA
AIFM1	NA
MYC	NA
TP53	NA
BLK	NA
BFAR	NA
HIF1A	NA
USP14	NA
PINK1	NA
MAPK10	NA
PPP1CB	NA
AMY2A	NA
UBR1	NA
C7orf43	NA
UBA52	NA
CDKN2A	NA
PPARA	NA
RBM5	NA
ZBTB24	NA
CRADD	NA
BOP	9824163, 11114722
THOC2	NA
HRK	9130713
CTNNB1	NA
GAPDH	NA
VCP	NA
FRYL	NA
PRSS23	NA
MAPK1	NA
CEBPA	NA
RAD9A	10620799
TRAPPC4	NA
IRF3	NA
ITPR1	NA
BNIP1	7954800,0217402,10822388
APC	NA
UPK1B	NA
HAT1	NA
PSEN1	NA
CLU	21527247, 21567405
HSD17B4	NA
CPT1A	NA
PPP1R9A	NA
FBP1	NA
SFN	NA
TNFRSF25	NA
TOMM20	NA
TSPAN10	NA
RTN1	NA
ERCC6	NA
ARHGDIA	NA
BRD4	NA
EPAS1	NA
MAP2K1	NA
BMF	11546872
EDRF1	NA
TNKS	NA
BBC3	11463392
HDAC6	NA
PRKAA1	NA
BLID	15069058
DFFA	NA
PCBP1	NA
PSEN2	NA
TRIM11	NA
IER3	NA
THOC7	NA
GLOD4	NA
BRD7	NA
PPP2R4	NA
XRCC6	NA
MFN1	NA
SERPINB8	NA
MAPK3	NA
SPNS1	24967846
MFN2	NA
NOA1	NA
ATG12	22152474
TMUB2	NA
CALR	NA
HSPA8	NA
MAPK14	NA
SIVA1	NA
UBE3A	NA
ATG5	NA
AKAP13	NA
BID	8918887
BNIP2	7954800
TOMM40	NA
BCAP31	NA
CAPN1	NA
GEMIN2	NA
GSK3A	NA
LGALS3	NA
CDK2	NA
SRRM2	NA
PARP1	NA
TMEM86B	NA
MEX3D	NA
HERC1	NA
YWHAQ	NA
MAP3K5	NA
VRK2	NA
ANP32B	NA
SH3GLB1	NA
SLC9A3R1	NA
BTK	NA
SERPINH1	NA
PDS5A	NA
UVRAG	NA
LYN	NA
E2F1	NA
MDM4	NA
AMBRA1	27123694
PRKACA	NA
MAT2A	NA
SF1	NA
CREB3	NA
PRKCZ	NA
HSPD1	NA
METTL23	NA
PPID	NA
UBQLN1	NA
PPP1CA	NA
IKZF1	NA
RAF1	NA
BIK	7478623
AKT1	NA
CPT2	NA
XIAP	NA
BECN2	NA
TRAPPC10	NA
MTA2	NA
IKBKG	NA
ABL1	NA
KEAP1	NA
CASP2	NA
