## Supplementary Table S4 for "Alterations of the pro-survival Bcl-2 protein interactome in breast cancer at the transcriptional, mutational and structural level"

### Sheet: Sheet 1
	CancervsNormal	BasalvsHER2	BasalvsLumA	BasalvsLumB	BasalvsNormal	HER2vsLumA	HER2vsLumB	HER2vsNormal	LumAvsLumB	LumAvsNormal	LumBvsNormal
BID
BDP1
TOMM40					up			up
HIF1A						up	up
BCAP31
LIG3
PKM					up			up
APC
RTN1			down	down	down	down		down
ABCB10
ZBTB24
PPARA	down	up	up	up				down		down	down
PIK3CG
UBR1
XRCC6
CALR					up
CTNNB1
PPP2CA
CASP2					up
CASP7
APP
SF1
MEX3D
MEOX2	down		down		down			down		down	down
PRKACA
CAPN1
THOC2
NMT2	down	up	up	up				down		down	down
DBN1
BECN2
PYCARD	up		down					up		up	up
BRD4
TOMM20
SFN					up
MAPK1
CLU	down		down	down	down			down		down	down
ABCC1
MAT2A
KCNA3
TRAPPC5										up	up
TNKS2
BRD2
UHRF2
PPHLN1
BRCA1	up				up			up		up	up
CREB3
PDIA4					up
HSPA9
RAF1
PPP2R5A
TMBIM6			down	down
MAPK11	down				down						down
ZHX1
ATP2A2
RTN4
ZNF219	down				down			down			down
BCL2L11
IKZF3			up		up	up	up	up
SPNS1											up
PNPLA6
PRKCZ								up
PINK1					down
PRSS23			down	down						up
HSP90AA1
DNM1L
HSPA8
GSK3A
TRAPPC9											up
MTNR1B
MELK	up		up		up	up		up	down	up	up
MAPK3
LRRK2		down			down
PSMC3
HAT1
PSMC5
JAK3
HDAC6
MYC	down	up						down		down	down
HSPD1
ERN1
TRAPPC10
CASP9
PPP1R9A		up
USP9X
BRD7
BET1
PCNA	up				up			up			up
TP53BP2			up	up	up
PRKCA	down			up				down		down	down
UBE3A
CRADD
BARD1	up				up			up		up	up
CASP8
ECM1	up	down	down	down				up		up	up
MFN2
CAPN2
RELA
SLC9A3R1	up	down	down	down				up		up	up
XIAP
HRK	down	up	up	up	up	up	up			down	down
PTK2B
LYN		up	up	up
TSPAN10
BCL2L15
IRS2	down	up			down	down	down	down		down	down
NLRP1	down				down			down		down	down
PSEN2
UNK
POLR2A
XRCC5
AKAP13
VCP
GZMB			up	up	up	up		up
SERPINB7	up	up	up	up	up			up		up	up
ACTB
BNIPL	up		down			down				up	up
AMBRA1
BCL2L14		up	up	up	up
MAPK9
SDCBP
LGALS3	down				down						down
RHEB
GEMIN2
HRAS
ASPRV1
DFFA
IRF3
DOCK7
EPAS1	down				down			down		down	down
METTL23
ATG12
AGO2			up	up
CHEK1	up		up		up	up		up			up
USP14
ANP32B
AKT1
PPP3R1
ABL1
ATPAF1
PMAIP1	up	up			up	down	down			up	up
ITM2B					down
UBC
BAX
TESPA1
CPT2
ATXN3
MAPK8
RRAS	down				down					down	down
HSPA1A
PRKCE
NXF1
NIN
BLK
PKMYT1	up		up		up	up		up	down	up	up
KEAP1
SIVA1
UBE2I
PRKAA1											down
TOMM22
BOK	down				down			down		down	down
THOC7
PPP2R4
GLOD4
BTRC			down
CHRM4
BECN1
SERPINB8
FKBP8
BCL2A1	up	up	up	up	up			up			up
BAD
BAG1
PPID
UPK1B
CASP3								up
C7orf43
HUWE1
SRRM2
GIMAP5
CDKN2A	up	up	up	up	up			up		up	up
BOP
TRIM11	up				up			up		up	up
BCL2			down	down	down	down	down	down
EDRF1
MAPK10	down				down			down		down	down
EDNRA			down
UBQLN1
TMEM86B
BMF								up
PCBP1
GRB2
YWHAQ
BCL2L10
RBM5
LEF1	up		down		up			up		up	up
VRK2
TEX11
PARP1	up				up			up		up	up
ATAD5	up		up		up			up			up
PPP1CB
PPP1CC
PPP1CA
ANTXR1
PLD3
AVEN
AMY2A
NOL3
IKZF1
BFAR
GAPDH			up		up
BTK
MTOR
BAK1					up			up
ITPR1	down	down	down	down	down			down			down
ZFYVE1
KRT31
CASP8AP2
TP53
CFLAR	down									down	down
MEF2D
PML
HSPA1B
APAF1
IKBKG
YAP1	down							down			down
CDK2
SH3GLB1
BCL2L12					up			up
CHUK
HSD17B4			down	down
MYCBP2	down				down			down			down
HERC1
ERCC6
RAD9A
IER3
VDAC2
TNFRSF25
UVRAG
VHL
TLE1			up	up		up				down	down
MDM4
FBXW7
ACTR2
NFKBIB
BCL2L2	down				down			down
MTA2
BBC3	up							up		up	up
CPT1A		down		down
FRYL
PPP3CC
AIFM1
PSEN1
E2F1	up		up		up	up		up	down	up	up
CEBPA	down				down			down		down	down
UBA52
TCF4					down
CCDC155
TRAPPC3
TEAD2				up
BNIP2											down
TMUB2
BCL2L1
TRAPPC4
NSFL1C
BLID
YWHAB
BCL2L13
CRYAA
TNKS
MAP3K5										down	down
HSPA4
NOA1
BNIP1
SERPINH1					up
MEPCE
SMN1								up			up
SERPINB12
MAPK14
MOAP1
NR4A1	down				down			down		down	down
MAP2K1
ATG5
NRAS
MCL1
BIK	up	down	down	down				up		up	up
FBP1		down	down	down	down					up	up
PPP3CA
STARD9	down				down			down		down	down
MFN1
SQSTM1
IKBKB
PDS5A
ATP2A3		down	down	down				up
ARHGDIA
TRAPPC1
KRAS
