## Supplementary Table S5 for "Alterations of the pro-survival Bcl-2 protein interactome in breast cancer at the transcriptional, mutational and structural level"

### Sheet: Sheet1
Pipeline	Cancer	Hugo_Symbol	Chromosome	Start_Position	End_Position	Strand	Variant_Classification	HGVSc	HGVSp	Consequence	cDNA_position	CDS_position	Protein_position	Amino_acids	Codons	TRANSCRIPT_STRAND	SWISSPROT	SIFT	PolyPhen	IMPACT
mutect2	BRCA	BCL2A1	chr15	79970824	79970824	+	Missense_Mutation	c.296T>G	p.Leu99Arg	missense_variant	623/1033	296/528	99/175	L/R	cTc/cGc	-1	Q16548	deleterious(0)	probably_damaging(1)	MODERATE
mutect2	BRCA	BCL2A1	chr15	79970896	79970896	+	Missense_Mutation	c.224T>G	p.Met75Arg	missense_variant	551/1033	224/528	75/175	M/R	aTg/aGg	-1	Q16548	deleterious(0)	probably_damaging(0.99)	MODERATE
mutect2	BRCA	BCL2A1	chr15	79971179	79971179	+	5'UTR	c.-60C>A	NA	5_prime_UTR_variant	268/1033	-/528	-/175	NA	NA	-1	Q16548	NA	NA	MODIFIER
mutect2	BRCA	BCL2A1	chr15	79970761	79970761	+	Missense_Mutation	c.359A>G	p.Tyr120Cys	missense_variant	686/1033	359/528	120/175	Y/C	tAt/tGt	-1	Q16548	tolerated(0.17)	benign(0.005)	MODERATE
