## Supplementary TableS6 for "Alterations of the pro-survival Bcl-2 protein interactome in breast cancer at the transcriptional, mutational and structural level"

### Sheet: FoldX mutations DDG
	WT Residue type	Chain ID	Residue #	G	A	V	L	I	M	F	W	P	S	T	C	Y	N	Q	D	E	K	R	H
	M	A	1	-0.02428	0.19065	0.56859	0.22915	0.27619	-0.00382	0.29071	0.21313	0.6855	0.3204	0.44635	0.28703	0.68642	0.53609	0.37715	0.32288	0.41087	0.25421	0.25214	0.72341
	T	A	2	-0.28211	-0.2962	0.12053	-1.01289	-0.03993	-0.95196	-1.02428	-0.92701	0.22772	-0.19426	3e-05	-0.19329	-0.95563	-0.50994	-0.5663	-0.36479	-0.43434	-0.83925	-0.77706	-0.41717
	D	A	3	1.71864	1.20734	1.34894	1.05272	2.13787	1.37899	0.87576	1.79457	1.04097	0.93857	2.00501	1.33879	1.05284	1.09225	1.62891	-0.00488	0.57915	1.46749	1.9526	1.95282
	C	A	4	0.60907	-0.11952	0.22017	0.71784	-0.07944	-0.75503	-1.36081	-0.28119	0.55635	0.00473	0.66698	-0.0015	-1.0515	0.45687	0.67973	1.36551	0.9851	-0.37807	0.3752	-0.02983
	E	A	5	2.92253	3.93654	4.43309	3.40595	3.95863	3.68676	3.50335	3.42294	6.05805	2.56866	3.37516	4.31359	3.56736	2.78026	3.53612	0.98829	0	3.77584	4.00459	3.82744
	F	A	6	3.93198	3.14157	3.23802	1.16343	1.86504	0.54065	0.00158	2.03067	2.80591	4.06985	3.41756	3.49424	0.74108	3.70707	2.84314	3.27971	2.51215	2.37351	2.51833	2.77708
	G	A	7	0	-0.63275	0.32281	-0.73636	0.01029	-0.97247	-0.24325	-0.51061	0.86262	0.01574	0.78457	0.23602	-0.35134	-0.667	-0.82998	-0.71338	-0.84132	-0.49901	-0.31674	-0.20816
	Y	A	8	3.59445	2.56527	3.16817	1.56397	2.54857	0.75311	-0.10056	1.51439	3.56736	2.42419	1.73029	2.86226	0.01331	2.42585	1.97821	4.09822	3.3795	1.78325	2.37097	1.97952
	I	A	9	4.08171	2.63746	0.82216	0.22568	-0.00337	0.54915	4.58802	11.5604	4.59918	3.17193	1.9737	2.66952	8.41236	2.07495	3.39436	4.06921	3.60284	3.14027	7.19524	3.71966
	Y	A	10	5.49254	3.29725	3.80229	1.51018	3.62636	1.7368	0.41655	2.7136	8.36182	3.99282	3.24163	4.14823	-0.03459	4.20046	3.90522	4.21716	3.97197	3.58912	3.88911	3.86563
	R	A	11	1.2282	0.43849	0.78984	0.18567	0.14676	-0.71217	0.03501	0.36769	2.959	0.45406	1.04185	1.05703	0.27015	0.38462	0.34669	1.11318	0.55669	0.27495	-0.00327	0.49393
	L	A	12	5.38518	3.63993	1.52561	-0.03537	0.8952	0.921	6.04015	14.704	6.14357	4.0804	2.70967	3.61977	8.73009	3.99181	3.56119	5.93369	5.51248	3.32448	2.22165	5.861
	A	A	13	1.816	0	1.79848	5.03043	5.53292	4.83081	11.8284	21.3456	4.46628	-0.16206	-0.16921	0.21238	16.0714	1.14676	9.05232	6.61449	9.10955	9.20688	15.3749	10.0735
	Q	A	14	2.57754	1.21432	0.26824	-1.18765	-0.32369	-0.88954	7.98245	4.92082	6.55715	1.67035	1.12746	0.95935	7.97342	1.15451	-0.04374	2.97256	1.60749	0.84674	1.41632	7.02833
	D	A	15	1.4779	0.35088	0.13088	-0.93396	-0.79927	-1.29095	-1.12931	-1.34805	4.23477	0.81767	0.06986	0.93151	-0.54019	0.05474	0.34252	-0.00986	0.62436	0.33995	0.67647	0.7025
	Y	A	16	5.80874	4.31005	2.79114	1.45644	1.79826	1.47681	1.25064	4.50977	7.1333	4.76937	3.59172	4.19069	-0.01542	4.02719	3.97294	6.69136	6.09522	3.46376	4.39611	4.14887
	L	A	17	4.2833	2.67726	1.55961	-0.08019	1.09254	0.94499	12.0831	21.0308	4.8366	3.25816	2.21999	2.69093	16.8928	2.91986	3.06587	6.52568	6.79698	4.91982	9.23117	7.26195
	Q	A	18	1.22765	-0.15735	0.16963	-1.6262	0.0204	-1.63661	5.07908	6.27831	3.25365	0.34111	-0.50264	0.34973	3.98922	-0.44912	0.00098	1.26212	0.30004	-0.72799	-0.9862	2.67404
	C	A	19	0.85624	-0.52749	-1.02158	-1.44389	-1.51442	-1.3645	-2.29121	-0.47619	2.83277	0.67828	-0.24383	-8e-05	-1.00181	-0.232	-0.44121	0.95139	-0.02588	-1.18288	-1.38725	-0.74445
	V	A	20	3.34169	1.41239	-0.01544	2.13509	-0.00873	1.43399	7.49106	15.1659	4.59393	2.04971	0.34772	1.60533	8.96085	1.54577	2.27419	2.30963	3.76257	3.68988	3.90783	9.72526
	L	A	21	2.91433	2.59267	2.54921	-0.02342	0.98151	0.00114	3.31303	2.19727	5.83693	2.80138	3.15417	2.03988	3.48466	2.66027	2.20176	4.08971	3.24667	1.88222	2.44619	3.7728
	Q	A	22	-0.49229	0.85081	1.88822	0.69508	2.82711	0.31652	0.21505	0.2295	6.1741	0.631	1.45563	0.57974	0.3504	-0.11923	-0.00499	0.74743	0.74993	-0.93987	-1.00378	-0.77169
	I	A	23	2.6433	2.06856	1.18197	-0.30088	-0.01068	0.11422	0.38535	0.87709	7.96143	2.7657	2.2461	1.62908	0.64645	2.17345	1.08511	2.41658	1.42283	0.64225	0.49227	1.8473
	P	A	24	0.36713	0.1112	0.0221	-0.34948	-0.17998	-0.36506	-0.75283	-0.49198	-0.0008	0.2222	-0.0618	-0.10746	-0.52685	-0.07476	-0.18552	-0.11464	-0.13699	-0.42179	-0.27098	0.16925
	Q	A	25	1.03031	0.80181	1.34219	0.18779	0.92177	-0.20538	-0.0735	0.33624	-0.12985	1.06508	0.81209	0.58915	0.08364	0.64539	-0.00958	0.69756	0.68946	0.11768	0.20347	0.88845
	P	A	26	0.68883	0.57422	0.87969	0.66901	0.87475	0.63936	0.49264	0.42601	-0.00384	0.72165	0.80788	0.78274	0.50854	0.42537	0.4002	0.01502	-0.00908	0.684	0.56147	0.54489
	G	A	27	0	3.48471	5.80994	3.73747	5.5425	3.33493	3.56108	3.45852	7.13689	3.56204	4.71324	3.61391	3.64525	3.1381	3.13695	2.51038	2.88936	3.43338	3.08794	3.30651
	S	A	28	0.01134	-0.14104	0.02053	-0.06355	0.01187	-0.03154	0.01087	-0.05673	-0.73854	0	-0.0517	0.13007	0.03431	0.05037	-0.50833	-0.0564	-0.72029	-0.08562	-0.07362	0.10952
	G	A	29	0	2.9535	4.06976	2.92116	3.27072	2.76969	3.78688	3.46623	6.41949	3.76198	3.94357	3.05012	3.63689	3.27799	3.32748	3.39935	2.84371	3.04589	3.29315	3.72948
	P	A	30	1.79479	1.09721	1.33073	0.58658	0.79586	0.09502	0.37176	1.01022	0.00039	1.76183	2.42086	1.24962	-0.27038	1.84919	1.30511	2.85903	1.05531	0.75188	1.13831	1.85562
	S	A	31	1.588	2.13385	2.55328	1.99421	2.24379	1.22229	1.74603	1.78428	0.15416	-0.00047	0.98059	1.98069	2.03277	1.41083	2.47675	-1.32506	1.42876	2.03013	2.46799	2.50748
	K	A	32	1.09803	0.37032	0.37851	-0.49192	-0.40665	-0.54418	1.00571	0.86881	-0.78846	0.95539	0.55468	0.88213	1.03924	0.2676	0.13224	0.48194	-0.30483	-0.0268	0.12935	1.13256
	T	A	33	2.46003	0.95437	-0.68334	1.02762	0.5149	2.2178	8.44624	5.85987	-0.04019	2.0121	0.02401	1.14133	9.30334	3.37421	3.59694	3.99065	4.99792	4.80141	4.50774	11.8039
	S	A	34	1.751	0.14197	-0.25076	1.05288	0.1119	-0.73254	2.50479	9.35164	1.737	0.00165	-0.68977	0.67393	5.19909	2.20356	1.48326	4.32218	3.67125	2.72056	3.05288	4.54276
	R	A	35	1.90501	0.82511	0.75124	-0.24338	0.1242	-0.29096	0.53861	0.36072	4.40276	0.80205	0.83616	1.31748	0.38201	1.33445	0.1956	1.52008	0.83511	0.38175	-0.11085	1.54268
	V	A	36	3.38666	1.69905	-0.00439	0.18612	-0.39088	0.09625	0.83813	3.23484	4.55405	2.07904	0.88951	1.80373	1.80382	2.22185	1.7729	3.65799	2.57616	1.82945	1.07261	4.31074
	L	A	37	5.61641	3.98735	3.17942	-0.02523	2.59987	0.22761	3.07894	15.0012	9.01394	4.52233	3.14417	3.76655	5.4906	3.2063	3.21855	5.25077	4.73578	3.26095	3.26659	3.64381
	Q	A	38	1.1299	0.01842	-0.14795	-1.58493	-0.81741	-1.70221	2.17734	2.2022	3.42504	0.34418	0.14831	0.36547	0.9773	0.74739	-0.00795	1.95001	0.50662	-0.3212	-0.59256	0.77014
	N	A	39	-0.11408	-0.65509	0.42816	-0.5329	0.16535	-0.59295	-0.4449	-0.85206	1.78024	-0.81459	-0.34477	0.15672	-0.40844	-0.00166	-0.7213	-0.19929	-0.36908	-0.57546	-1.03083	-0.07508
	V	A	40	3.07858	1.64584	0.00471	0.4473	-0.50728	0.19137	-0.09542	0.56037	1.87234	2.69581	1.24519	1.31083	0.16516	1.86584	1.03061	1.79447	1.39156	0.77117	0.6101	1.16193
	A	A	41	2.04278	0	0.71032	4.56609	3.95542	4.7157	15.0539	24.9195	4.47076	0.88543	0.41332	0.37463	19.9966	5.5646	8.32801	7.00412	9.79973	10.2011	10.0029	16.1561
	F	A	42	2.46096	1.47227	1.39439	-0.12406	0.79519	-0.21856	-0.06187	0.30436	7.69082	1.90329	1.45318	1.66922	0.74895	1.16854	1.34799	2.89395	1.86075	0.94278	0.74518	1.27235
	S	A	43	0.38699	-0.60118	-0.39656	-0.93013	-0.9083	-1.18796	-0.58523	-0.51147	2.37465	0.00121	-0.06025	0.25687	-0.43052	-0.44575	-0.76467	-0.09593	-0.53631	-0.7613	-0.52807	-0.28437
	V	A	44	2.30836	0.79637	-4e-05	-1.11552	-0.60021	-1.1619	-0.57522	-0.88928	3.30776	1.29998	0.5003	1.24708	-0.41684	0.9015	-0.08286	1.38346	0.515	-0.12174	0.15882	0.33216
	Q	A	45	3.13861	1.53992	4.19139	-0.78294	2.96687	-0.48476	0.83993	4.45895	11.5863	2.16173	3.16363	1.72075	0.46185	1.99677	-0.05703	4.56906	1.11058	2.6106	3.21862	7.32539
	K	A	46	1.34706	0.36425	1.15362	-0.33901	-0.03804	-0.30828	0.15319	-0.20663	3.47633	0.5656	0.21913	0.82779	0.10543	0.25362	0.41304	1.37817	0.22826	-0.02242	0.14712	0.84607
	E	A	47	1.64988	0.69163	1.01858	0.11377	0.23672	-0.57954	0.04136	0.25973	2.80788	0.76442	0.58637	0.96715	0.26348	0.85328	0.62216	0.93936	-0.01517	0.31383	0.32673	0.99509
	V	A	48	2.36094	0.78784	0.00118	-1.09121	-1.04134	-1.36327	-0.76182	-1.07824	3.76962	1.3467	0.866	1.0532	-0.15611	0.62147	0.67005	1.86228	0.9772	-0.09071	0.38882	0.58421
	E	A	49	2.33902	1.02417	0.63424	-0.4513	0.01834	-0.91671	-0.86563	-1.00338	4.71782	1.32891	1.62963	2.01067	-0.0308	1.27732	0.31172	1.61952	-0.03326	0.59322	1.15301	1.36519
	K	A	50	1.17687	0.22273	0.50071	-0.10148	-0.05976	0.02008	-0.20471	-0.11075	2.80378	1.14031	0.94925	1.18494	-0.14608	0.24322	-0.12581	1.0337	0.50348	-5e-05	-0.33187	0.19464
	N	A	51	1.6327	0.70088	0.46016	-0.08211	-0.25712	-0.95787	-0.21762	-0.00971	4.03325	0.79945	0.80519	0.74516	0.23862	-0.00522	0.30856	0.82742	0.2858	0.24248	0.38203	0.07779
	L	A	52	1.27783	1.49403	2.58253	-0.03396	1.98516	-0.19177	-0.09977	-0.14983	3.26913	2.09514	3.19279	1.32781	0.0962	0.93201	0.58863	1.82807	1.1643	0.1011	0.26012	0.84449
	K	A	53	0.89318	0.79972	0.82163	0.40636	0.62183	0.0008	0.84451	0.96617	2.53961	-0.24923	0.56021	0.894	0.73108	0.38519	-0.1308	0.82798	1.18457	-0.01606	-0.40281	0.65089
	S	A	54	0.16493	-0.26571	-0.04072	-0.17764	-0.18487	-0.37178	-0.93041	0.0155	-1.588	0.00306	-0.04574	0.12863	-0.66689	-0.10496	-0.24015	-0.01758	-0.22779	-0.27539	-0.31119	0.18522
	C	A	55	0.21967	-0.58763	-0.14027	-1.30246	-0.88636	-1.80962	-2.03539	-2.39273	-1.54531	0.18097	-0.34576	0.00011	-1.76209	-0.18311	-0.67729	-0.37017	-0.76258	-1.09617	-0.94429	-0.30188
	L	A	56	3.91384	2.82182	3.2338	-0.03455	2.23576	0.24077	-1.01238	0.52223	6.09376	3.65213	3.13933	2.89137	-0.57639	3.05589	2.83821	3.75089	3.10514	1.98975	2.23477	2.12392
	D	A	57	0.05522	0.11315	0.86861	-0.0252	0.57493	-0.56607	-0.59598	-0.31825	2.40672	0.23609	0.1881	-0.00601	-0.57538	0.09753	0.11146	0.00591	0.09151	0.20818	-0.04293	0.14143
	N	A	58	0.39588	0.26413	1.27881	-0.00502	1.17668	0.22422	0.12221	0.60879	1.31674	-0.40365	0.57703	0.57891	0.1718	0.00052	-0.11458	0.0299	0.24215	0.07948	-0.02913	0.38977
	V	A	59	3.07947	2.07251	-0.00148	-0.27202	-0.39334	-1.21432	-0.03631	-1.33357	5.46114	2.68042	1.35	1.62926	0.21326	1.68699	1.51361	1.87662	1.66898	0.96917	1.26086	1.64043
	N	A	60	0.81824	0.22433	-0.17246	-0.82273	-0.49106	-0.59473	-0.07672	-0.5857	1.24564	0.38624	-0.45035	0.01137	-0.31169	-0.02662	-0.34054	-0.15366	-0.49609	-0.60592	-0.40179	0.08509
	V	A	61	3.75341	2.8118	-0.00123	0.03434	0.1786	0.10095	2.83118	6.34875	1.8032	3.98761	2.52474	2.39607	4.72341	2.79635	3.51578	3.70828	5.12729	5.33973	6.5882	6.54314
	V	A	62	0.35395	-0.04198	-0.00151	-0.91821	-0.45503	-0.56066	-0.98638	-0.07344	-0.86308	0.08177	0.62802	-0.06415	-0.99024	-0.54863	-0.50575	0.51147	-0.27898	-0.85341	-1.02641	-0.72723
	S	A	63	1.70278	1.96465	2.40726	1.93498	3.81077	2.19725	2.76231	1.58982	6.00711	-0.00012	1.82074	2.63646	2.26454	1.48187	2.71979	-1.00638	1.5862	2.56639	2.78167	1.87181
	V	A	64	2.0491	1.19244	0.00301	-0.2982	-0.32129	-0.37282	0.99601	0.92276	-0.64537	2.10464	1.39658	1.22921	1.20891	1.78113	0.4929	1.19044	0.55908	0.06021	0.57804	2.01493
	D	A	65	1.93391	1.22811	1.54237	0.97654	1.16124	0.6515	0.92796	0.83224	-0.29282	1.03087	1.07963	1.78728	0.97919	1.66586	0.93645	0	-0.19805	1.08562	1.41993	1.67994
	T	A	66	1.27077	0.30795	0.18989	-0.66989	-0.10903	-1.0854	-0.707	-0.5654	0.30835	0.26033	0.00419	0.8682	-0.36701	0.09289	-0.29889	1.19265	0.42141	-0.55336	-0.27875	0.26948
	A	A	67	2.25756	0	3.24184	3.19802	5.49083	3.45962	19.6968	20.5595	5.74557	1.2715	2.36326	1.20263	24.3287	4.77824	8.17524	5.44898	8.72239	10.7454	12.4056	16.784
	R	A	68	1.31774	0.08783	1.45233	-0.53494	1.22348	-0.42147	-0.11192	0.12521	6.91247	0.60519	2.06284	0.99845	-0.03119	0.80892	0.21342	1.32769	0.1723	-0.20664	-0.02262	0.78991
	T	A	69	0.5519	-0.06113	-0.2571	-0.79458	-0.82976	-0.92754	-0.20351	-0.57561	1.97671	0.33742	-0.00089	0.27324	-0.20016	-0.00694	-0.33172	0.27005	-0.20713	-0.51399	-0.1743	0.19277
	L	A	70	3.83138	2.5394	1.93531	-0.03429	0.6534	0.3871	0.07826	0.38671	6.38107	3.22895	2.28535	2.88299	0.51795	2.39351	1.6728	3.10237	2.25128	1.56988	1.75197	1.9657
	F	A	71	6.45308	4.7368	4.68415	1.94617	4.77118	1.13213	-0.00362	3.02885	11.3404	6.55444	5.64061	4.95631	2.32607	5.63382	4.54633	6.64552	6.31766	3.69381	7.08571	3.84716
	N	A	72	1.07567	0.20007	0.22128	-1.13231	-0.87175	-1.42299	-1.21995	-0.61671	4.96408	0.40128	0.2254	0.49854	-1.82602	-0.01513	0.2392	1.27203	0.44084	-0.50986	-0.43466	-0.18938
	Q	A	73	1.32685	0.33135	0.6631	-0.39935	0.01221	-0.64142	-0.51232	0.12891	3.09907	0.45019	0.3115	1.06623	-0.31677	-0.04492	0	1.13799	-0.00578	0.02599	0.34748	0.59235
	V	A	74	2.32866	0.81665	0.00017	-0.5575	-0.72931	-0.6824	-0.57774	-1.34896	4.29862	1.14009	0.65582	1.05729	-0.45892	0.44867	0.11896	1.49131	0.59473	0.12389	0.18038	0.05813
	M	A	75	5.72179	3.75469	2.94423	1.65249	3.40367	-0.03781	10.3648	10.5846	6.79328	4.34186	3.11982	2.73448	16.5509	3.71828	3.67952	5.06848	4.58603	4.09202	3.32983	9.7634
	E	A	76	0.53523	-0.20367	0.66505	-0.53653	0.09319	-0.59942	-0.60087	-0.62738	4.14065	0.19163	-0.26395	0.52248	-0.51683	-0.14287	-0.54187	0.5621	0.00023	-0.69331	-0.867	-0.1642
	K	A	77	1.09147	0.29903	0.61429	-0.13605	0.08196	-0.45751	0.49233	0.3853	2.51145	0.23017	0.12921	0.82927	0.46886	0.8974	0.03668	1.52381	0.81755	-0.02687	-0.01447	0.70486
	E	A	78	1.47675	0.09271	-0.51323	-1.82891	-0.87562	-1.66181	-1.1745	-1.35828	2.8665	1.13113	0.36072	0.41177	-0.78339	-0.19955	-0.75686	1.09235	-0.01518	-1.36942	-1.10104	-0.45122
	F	A	79	4.19429	4.53599	3.53127	1.13094	2.77391	1.10923	-0.0043	1.69774	6.80133	4.98506	4.37385	4.24576	1.17565	3.42073	3.51144	5.70868	5.32371	2.4653	3.84595	2.18985
	E	A	80	-0.14779	-0.54722	0.27462	-0.55346	-0.07025	-0.79564	-0.45161	-0.10586	2.46001	-0.91874	0.37671	-0.48186	-0.42501	-0.6809	-0.82748	0.37673	-0.00664	-1.54566	-1.86366	-1.44976
	D	A	81	1.6777	0.88986	1.32214	1.51903	1.35793	0.53383	1.19041	1.41548	1.62288	1.13315	2.43051	1.52194	1.08944	1.61904	0.6518	-0.00813	1.20992	1.50318	0.77984	1.43653
	G	A	82	0	3.22141	4.48321	3.08404	4.47711	2.97575	3.58807	3.71747	8.25006	3.07884	3.8836	3.25536	3.67108	2.70088	3.101	3.38017	3.19538	2.94971	2.65501	2.75946
	I	A	83	1.16842	0.43364	0.38098	-0.09699	-0.00613	0.02685	0.25303	0.76496	2.55545	0.9894	0.59165	0.79363	0.28963	0.78297	0.23613	0.95643	-0.39277	0.02021	0.21517	1.19513
	I	A	84	4.04541	2.72982	0.46493	0.82038	-0.0022	1.11173	0.62552	1.96729	3.67066	3.14735	1.05801	2.01822	1.05197	3.10585	1.86155	3.66528	3.10748	0.90714	0.08161	1.67556
	N	A	85	1.61236	1.7799	2.5342	1.18567	2.02781	0.94148	0.95572	1.45427	1.34234	0.63563	1.35584	1.45248	0.82552	-0.07559	1.26686	-3.65443	-0.88054	1.81841	1.41862	1.73718
	W	A	86	6.51038	4.86475	4.09647	2.72189	3.15196	1.64068	1.46467	0.00556	2.99118	6.11482	5.30455	4.93641	1.33189	5.47259	4.29646	4.82431	3.92149	4.85133	4.87482	4.65608
	G	A	87	0	-0.77886	-0.4613	-1.59647	-1.0986	-2.40471	-1.48978	-2.34452	-2.62544	-0.60731	-0.41466	-0.10972	-1.47034	-0.39751	-1.4116	-1.174	-1.87909	-1.28012	-0.93681	-0.57868
	R	A	88	3.83423	2.10347	3.97098	1.1349	3.03255	0.18563	0.41084	1.54854	1.06316	1.36308	1.28595	2.91362	0.70347	2.92158	1.90219	3.68653	2.64994	-0.03243	-0.10486	2.84671
	I	A	89	5.45584	3.49241	1.23764	-0.15033	-0.01048	1.02361	8.36991	19.7345	5.93281	4.00645	2.65007	3.50552	11.53	3.29732	3.15153	5.40423	5.19286	6.09271	9.72371	6.21055
	V	A	90	4.02695	2.2904	-0.00251	0.98434	-0.35802	1.55202	10.3247	10.2802	5.1616	2.69164	2.13557	2.24339	12.6847	3.19245	3.18487	3.32035	3.66945	2.82104	2.86883	6.7926
	T	A	91	1.55123	0.50254	0.69274	-0.51315	0.40931	-1.29872	-0.98049	-1.20367	2.59741	0.49529	-0.00014	0.7533	-0.50448	0.69269	0.33099	1.46452	0.59487	-0.35059	-0.1892	0.15321
	I	A	92	5.21242	3.48553	1.30226	0.88431	-0.01073	-0.22651	8.45215	11.1309	3.74595	3.66682	2.19069	3.12356	9.33717	4.45928	3.66242	5.29709	4.83332	3.52013	7.56544	8.74194
	F	A	93	5.90309	4.42993	4.82263	2.72877	4.82649	1.52366	-0.01146	3.90766	3.91479	4.71005	4.33542	4.67148	0.84602	3.45953	3.50071	7.61197	6.58741	3.73298	3.92745	2.15161
	A	A	94	1.9478	0	2.71604	2.69263	2.27224	0.18563	12.2134	16.7036	3.36667	0.69277	0.01195	1.86179	13.255	5.55045	4.21663	6.71349	3.7488	4.26716	4.45639	14.217
	F	A	95	5.30458	4.18549	3.29851	1.41246	2.2815	1.02336	-0.01342	-0.55239	8.60868	4.4379	3.26537	4.2038	0.76678	3.86193	2.96811	5.1617	4.12592	3.07975	3.08286	3.32239
	E	A	96	0.13277	-1.73193	-1.62684	-2.11703	-1.89032	-4.08844	8.97203	23.6539	1.11895	-1.03691	-0.59927	-1.91686	17.7119	1.47955	-1.80984	1.94011	-0.02939	0.59086	6.55538	6.13248
	G	A	97	0	0.86578	10.4766	15.0912	13.8216	11.7813	17.2084	22.6591	9.41865	3.10166	8.38498	5.98332	19.8956	11.8265	18.1184	13.8411	13.7133	13.8739	13.7107	23.2159
	I	A	98	4.16949	2.63791	1.14163	0.10362	-0.01516	-0.14606	1.69181	2.75267	3.44548	3.04246	2.14568	2.47109	4.2717	3.09007	2.29014	4.15498	3.76808	2.59009	3.29344	3.67027
	L	A	99	5.35297	3.70056	1.73543	-0.00396	0.5207	-0.31614	1.23515	2.92253	6.32028	4.27349	3.13681	3.79562	5.02147	3.0422	2.82344	5.2759	4.49883	4.27855	6.33719	3.72352
	I	A	100	5.35144	3.35192	1.41027	1.04909	-0.00812	-0.18708	3.65936	8.77415	8.20413	4.25196	3.52223	3.10347	6.52322	4.24218	2.76686	5.54709	4.67233	3.93354	4.35886	6.60205
	K	A	101	1.615	0.69278	1.33278	-0.41041	0.57213	-0.88691	-0.0702	0.41642	4.05826	0.86778	0.59897	1.35881	0.00787	1.09605	0.71488	1.95415	1.47321	-0.01495	0.37992	1.54105
	K	A	102	2.90221	1.37276	1.51959	-0.64145	0.21925	-0.89645	-0.16947	-0.76331	4.57849	2.22973	1.42738	1.69048	0.1068	0.89915	1.66119	1.97599	1.73928	0	1.50345	1.27833
	L	A	103	4.69898	3.13131	2.42045	-0.005	1.14341	0.249	10.2184	13.8672	6.70042	3.56168	2.48924	3.37922	18.121	4.21499	2.72651	5.66568	4.9299	4.9198	5.25102	8.26089
	L	A	104	1.42225	0.58601	1.11713	-0.02745	0.24238	-0.54659	0.6674	-0.11985	4.61053	1.21437	1.51727	1.42936	0.73355	0.88456	0.16608	1.11716	0.41471	0.16831	0.1126	1.16524
	R	A	105	1.35321	0.65157	0.82795	0.06618	0.46846	0.05309	0.17953	0.43883	2.18261	0.22155	-0.00013	0.90539	0.36975	0.68575	0.24715	1.05547	0.467	0.10514	-0.03412	0.41042
	Q	A	106	0.94397	0.47876	0.31001	-1.05281	-0.05005	-0.79515	-0.79254	0.20529	4.66237	0.76076	0.50032	0.29503	-0.53573	-0.15177	-0.03938	1.19624	-0.24178	-0.96733	-1.27345	-0.1809
	Q	A	107	0.99867	0.05927	0.28706	-1.87769	-0.31382	-2.223	0.06987	4.12903	1.77893	1.69857	2.4758	0.04021	0.75491	0.87458	-0.01256	2.08238	1.99859	-1.84497	-0.85144	-0.33682
	I	A	108	0.96012	0.33899	0.40353	-0.18115	-0.00155	0.08558	-0.10578	-0.09366	2.88576	0.97897	0.47486	0.86049	-0.09234	0.8843	-0.20204	0.72979	0.14827	-0.06455	-0.97571	0.61038
	A	A	109	1.14441	0	-0.0998	-0.69737	-0.39984	-0.71621	-1.24844	-0.7557	1.29925	-0.18767	-0.0451	-0.54981	-1.1379	-0.40573	-0.83176	-0.46123	-0.49739	-1.23135	-1.6829	-0.98373
	P	A	110	1.32191	1.01208	1.11641	0.23951	0.42887	-0.42737	-0.27689	0.40314	-0.00166	0.86643	1.1426	1.05167	0.29972	1.44334	0.56751	1.52669	1.39081	0.01967	-0.28847	1.28349
	D	A	111	0.4407	0.24907	0.57435	-0.42995	0.14592	-0.31446	-0.27634	-0.56721	2.28046	0.05244	0.53577	-0.13208	-0.20555	0.2448	0.10431	-2e-05	0.3808	-0.1389	-0.15114	0.39234
	V	A	112	-0.26988	-0.11603	-0.00235	-0.1714	-0.05646	-0.28745	-0.46129	-0.70718	-1.13515	-0.03042	-0.04507	0.08988	-0.34832	-0.16068	-0.24288	0.04668	-0.07714	-0.38222	-0.40557	0.01453
	D	A	113	0.31751	0.28497	1.51286	-0.09046	0.96099	-0.14903	-0.03761	0.22613	1.37721	-0.03363	0.71102	0.55647	-0.01758	-0.41741	-0.15301	-0.03675	0.06574	-0.16448	-0.43837	0.1848
	T	A	114	2.64241	2.33223	1.29966	0.54981	1.93872	0.90742	3.47445	6.67953	6.58116	1.50989	-0.00016	2.36824	4.89243	2.10498	2.98749	2.09848	3.82062	3.35299	3.64764	4.95961
	Y	A	115	3.61824	1.97518	3.31168	0.13239	0.99308	-0.20318	-0.05375	0.08616	0.03731	3.41338	4.12252	2.31724	-0.02447	3.13604	1.87489	3.48682	1.96105	2.29335	2.7252	2.31978
	K	A	116	1.58106	0.50628	1.13753	-0.02006	1.20358	0.23128	2.80408	4.2859	3.50047	0.87522	0.35019	1.13825	3.74041	0.97538	0.30401	2.01035	1.06167	0	0.29659	3.50089
	E	A	117	1.77367	0.54384	0.43591	-0.3975	-0.27464	-0.45685	-0.09269	0.02458	0.91849	0.86242	0.60569	0.9932	0.46103	0.90157	-0.10685	0.48427	-0.01457	0.03689	0.33519	0.47765
	I	A	118	5.72179	3.8039	1.18956	0.4381	-0.00178	1.88053	5.83754	15.7821	6.44373	5.64503	3.58001	3.85784	8.31471	4.10869	3.76866	5.75026	5.43791	5.10805	10.1044	6.7666
	S	A	119	-0.5141	-2.23068	0.85902	7.9001	6.4026	8.08674	28.7428	35.3315	4.39813	0.01239	2.5764	0.37515	34.0555	4.08195	11.5577	7.00332	9.64826	11.8926	19.8457	20.6591
	Y	A	120	2.43818	1.23263	3.07046	0.10112	2.43704	0.54528	0.30838	0.34119	8.99366	2.11755	2.6247	2.07135	0.01494	1.67972	1.04925	1.94137	1.06305	0.78038	1.04558	1.57844
	F	A	121	4.99294	4.03669	2.44697	1.37481	1.6069	1.44945	-0.0484	3.78126	5.14939	3.31524	4.10774	3.80534	2.48023	2.94344	3.62628	3.68671	4.11467	3.66419	4.26923	3.72583
	V	A	122	3.06455	1.59755	-0.01304	3.40129	1.62028	4.27842	9.59512	18.9636	7.14413	2.29445	1.72545	2.04061	13.2923	2.67794	4.30334	5.80841	8.18991	8.11373	10.6017	8.24879
	A	A	123	2.15724	0	0.96918	6.61565	5.38126	7.95472	31.9183	42.3281	5.28065	1.14491	1.7147	0.34109	40.0527	7.32467	10.0535	8.83592	13.2854	15.4294	16.3215	25.1198
	E	A	124	2.03612	0.9163	0.19637	-0.5066	-0.5112	-0.34711	-0.32581	0.27699	5.69956	2.00605	1.22843	1.27252	-0.06656	0.80759	0.42331	1.2675	-0.00655	0.18315	0.45311	1.12853
	F	A	125	4.81017	3.39821	2.73717	1.2043	2.02987	0.47893	-0.00709	0.35039	6.31752	3.58843	2.9486	3.63867	1.17361	2.66703	3.34331	5.1294	4.5281	2.36689	2.53817	3.12449
	I	A	126	5.35735	3.55585	1.16105	-0.10946	-0.01166	0.67346	6.53753	11.8361	7.79154	4.81565	3.48388	3.33002	11.2246	3.49139	3.03283	4.87167	4.79111	4.24538	6.96014	6.52067
	M	A	127	2.59725	1.11701	1.08308	-0.02822	1.21842	-0.01625	0.55752	0.81322	4.96224	2.3521	1.39117	1.89992	0.69961	1.67494	1.13372	2.50236	1.27545	0.35713	0.59421	1.11741
	N	A	128	1.08503	0.24655	0.32254	-0.36607	-0.1	-0.3974	-0.40091	0.08806	3.33705	0.58855	0.27077	0.41298	-0.22493	-0.00252	-0.19666	0.97419	0.40689	-0.27243	-0.03644	-0.29608
	N	A	129	0.78992	-0.07594	-0.6602	-1.77669	-1.05524	-1.2589	-1.73912	-1.34801	3.09888	0.22339	0.24563	-0.38257	-1.58247	-0.0254	-0.76962	0.52133	-0.18952	-1.58136	-1.69817	-1.07041
	T	A	130	2.35431	0.98991	-0.09636	-2.42824	-1.47759	-1.13455	4.70514	13.314	4.07314	1.45555	0.00122	0.44284	7.20626	0.72311	0.91428	2.27957	2.27585	2.33913	6.78807	2.07892
	G	A	131	0	-0.00156	2.29644	1.86401	2.69129	-0.11977	2.78723	3.72792	2.65518	1.43975	3.26633	1.10674	2.91778	1.43972	0.52728	3.61253	1.0005	0.3116	0.5365	5.23398
	E	A	132	0.66027	0.29232	0.47951	0.21805	0.29706	-0.04861	-0.71232	-0.00609	-1.03411	0.53615	0.47164	0.53416	-0.27794	0.59111	0.10414	-0.16578	-0.01257	-0.3432	-0.34048	0.73676
	W	A	133	4.36569	3.10272	2.96185	2.3545	3.04516	1.23324	1.732	-0.01981	1.25816	3.47189	3.86152	3.78831	2.15562	3.95907	3.15807	3.99193	3.12628	2.88281	2.98065	3.84193
	I	A	134	4.62332	3.23843	1.0564	0.63453	-0.00155	0.30678	5.58383	11.9445	7.71029	4.16281	3.48096	3.13386	13.6947	4.00691	3.05029	5.87777	4.74549	3.87071	4.58735	6.41239
	R	A	135	1.33484	0.1766	1.19898	-0.62988	0.76424	-0.23781	-0.2748	0.11465	6.61492	0.60869	1.86297	1.13892	-0.21967	1.35532	0.44408	1.9256	0.7745	-0.17108	-0.00347	0.86582
	Q	A	136	0.45861	0.12738	1.20075	-0.20193	0.66337	-0.19181	-0.09511	0.16359	1.7925	0.74451	1.15408	0.80938	-0.16066	0.17347	-0.00139	1.19334	0.55556	-0.04826	-0.06736	0.21289
	N	A	137	1.40325	1.04222	-0.53554	0.01953	0.42368	-0.00412	-0.37173	0.49831	3.98545	1.04561	0.10326	0.9431	-0.12429	0.00081	0.35111	0.85673	0.96756	0.4269	0.56911	0.97398
	G	A	138	0	4.30336	9.76931	5.11352	11.9842	4.5509	5.00052	5.2335	7.57729	4.73114	9.46305	4.45654	5.02056	4.50426	4.92273	5.09836	5.34951	4.48858	4.26911	4.75464
	G	A	139	0	4.76863	7.01664	5.71405	7.67011	5.84979	12.0041	12.9093	8.35119	7.03195	7.95963	5.48802	13.2097	5.4824	6.2909	7.8243	8.57424	8.02791	6.51892	10.518
	W	A	140	7.05984	5.46576	5.30278	2.55117	4.51655	2.2246	1.19657	-0.02076	6.09807	7.03256	6.61703	5.81529	2.00028	5.74436	5.66975	8.18957	7.12137	4.47472	4.86279	3.74267
	E	A	141	0.25183	-0.16989	0.05552	-0.80528	-0.46353	-0.69333	-0.94406	-0.90406	1.63056	0.13016	0.10785	0.6791	-0.75397	-0.33967	-0.43007	0.61263	-0.01098	-0.45132	-0.45592	-0.64985
	N	A	142	0.23905	0.1024	1.39333	-0.1409	1.0612	0.25531	0.44127	0.77183	-0.11527	0.39782	1.35586	0.16628	0.40382	0	-0.04387	0.45492	0.32728	-0.09217	-0.25425	0.58249
	G	A	143	0	2.57048	13.4665	11.6464	13.3361	6.50432	16.7309	18.2786	18.2022	3.62581	10.496	5.18046	15.3295	10.8009	8.821	11.4244	8.34393	8.55257	7.83342	22.4325
	F	A	144	7.69374	5.81861	6.64345	3.73201	7.01369	1.44503	-0.00854	2.11767	12.6913	7.66687	7.17581	5.7884	1.65362	6.38886	4.43249	7.36779	6.48168	4.55504	6.72203	4.21038
	V	A	145	2.66172	1.30075	-0.00543	0.14037	-0.17977	0.70157	1.64826	3.35578	5.79026	2.0561	0.99415	1.44305	3.63002	0.81962	2.44792	3.69456	3.24905	1.53437	1.77952	2.20073
	K	A	146	1.03172	0.93206	1.00889	0.67559	0.73511	0.24346	0.63412	0.95458	0.26742	0.64228	0.62918	0.85164	0.77527	0.71839	-0.07321	1.30605	1.20289	0.01192	-0.29189	0.26087
	K	A	147	1.62576	0.92545	0.92845	0.0736	0.29456	-0.01237	0.34405	0.70589	3.04426	1.10079	1.12912	1.13618	0.44611	0.9948	0.56932	1.0358	0.29124	-0.00566	0.48009	0.92945
	F	A	148	4.78075	3.512	3.01018	1.4441	2.57796	1.30156	0	2.30479	7.05977	3.89048	3.58551	3.39757	0.72719	3.03379	2.9739	4.10448	3.07473	2.27812	2.49782	2.49095
	E	A	149	-0.63687	-1.02285	0.10025	-1.40524	-0.46028	-0.84635	-0.82549	1.05425	1.50561	-0.24624	0.20783	-0.10643	-0.78169	0.03405	0.00755	0.23342	-0.04652	-0.98191	-0.74819	-0.30318
	P	A	150	1.17469	1.01543	1.61268	1.17059	1.56516	0.83401	0.99903	0.39123	0.0012	1.16331	1.35674	1.20173	0.99382	1.25113	1.20882	1.39706	1.17826	1.00572	0.93193	1.26988
	K	A	151	0.22152	0.27285	0.36803	0.3302	0.44283	0.25559	0.2732	0.27496	-0.02452	0.34831	0.31549	0.36756	0.37216	0.32905	0.25984	0.44358	0.38904	-0.06366	-0.33073	0.31537
